# Neuron-specific coding and regulatory sequences are the most highly conserved in amniote brains despite neuron-specific cell size diversity

**DOI:** 10.1101/2021.08.20.457147

**Authors:** Linhe Xu, Suzana Herculano-Houzel

## Abstract

Neurons are unique in that they are the only cell type in the body to display massive diversity in cell size, morphology, phenotype, and function both within individuals and across species. Here we use datasets encompassing up to 92 mammalian and 31 sauropsidian species to examine whether neuron-specific diversity occurs with higher evolutionary variation of neuron-specific coding and regulatory sequences compared to non-neuronal cell-specific sequences. We find that the opposite is true: Neuronal diversity in mammalian and sauropsidian evolution arose despite extreme levels of negative selection on neuron-specific protein-coding sequences on par with ATPase coding sequences, the benchmark of evolutionary conservation. We propose that such strong evolutionary conservation is imposed by excitability, which continually exposes cells to the risk of excitotoxic death, and speculate that neuronal cell size diversity is a self-organized consequence of variability in levels of activity, possibly constrained by energy supply to the developing brain.
