## Supplementary Data S1 for "Neuron-specific coding and regulatory sequences are the most highly conserved in amniote brains despite neuron-specific cell size diversity"

### Sheet: Mammalian Spp for dNdS
Ensembl98ID	SpeciesCommonName	SpeciesLatinName	Order
amelanoleuca	Panda	Aliuropoda melanoleuca	Carnivora
anancymaae	Ma's night monkey	Aotus nancymaae	Primates
bbbison	American bison	Bison bison bison	Artiodactyla
bmutus	Wild yak	Bos mutus	Artiodactyla
btaurus	Cow	Bos taurus	Artiodactyla
capalliatus	Angola colobus	Colobus angloensis	Primates
caperea	Brazilian guinea pig	Cavia aperea	Rodentia
catys	Sooty mangabey	Cercocebus atys	Primates
ccanadensis	American beaver	Castor canadensis	Rodentia
ccapucinus	Capuchin	Cebus capucinus imitator	Primates
cfamiliaris	Dog	Canis lupus familiaris	Carnivora
cgchok1gshd	Chinese hamster CHOK1GS	Cricetulus griseus	Rodentia
cgcrigri	Chinese hamster CriGri	Cricetulus griseus	Rodentia
cgpicr	Chinese hamster PICR	Cricetulus griseus	Rodentia
chircus	Goat	Capra aegagrus hircus	Artiodactyla
choffmanni	Sloth	Choloepus hoffmanni	Pilosa
cjacchus	Marmoset	Callithrix jacchus	Primates
clanigera	Long-tailed chinchilla	Chinchilla lanigera	Rodentia
cldingo	Dingo	Canis lupus dingo	Carnivora
cporcellus	Guinea Pig	Cavia porcellus	Rodentia
csabaeus	Vervet-AGM	Chlorocebus sabaeus	Primates
csyrichta	Tarsier	Carlito syrichta	Primates
dnovemcinctus	Armadillo	Dasypus novemcinctus	Cingulata
dordii	Kangaroo rat	Dipodomys ordii	Rodentia
eaasinus	Donkey	Equus asinus asinus	Perissodactyla
ecaballus	Horse	Equus ferus caballus	Perissodactyla
eeuropaeus	Hedgehog	Erinaceus europaeus	Eulipotyphla
etelfairi	Lesser hedgehog tenrec	Echinops telfairi	Afrosoricida
fcatus	Cat	Felis silvestris catus	Carnivora
fdamarensis	Damara mole rat	Fukomys damarensis	Rodentia
ggorilla	Gorilla	Gorilla gorilla	Primates
hgfemale	Naked mole-rat female	Heterocephalus glaber	Rodentia
hgmale	Naked mole-rat male	Heterocephalus glaber	Rodentia
hsapiens	Human	Homo sapiens	Primates
itridecemlineatus	Squirrel	Ictidomys tridecemlineatus	Rodentia
jjaculus	Lesser Egyptian jerboa	Jaculus jaculus	Rodentia
lafricana	Elephant	Loxodonta africana	Proboscidea
mauratus	Golden Hamster	Mesocricetus auratus	Rodentia
mcaroli	Ryukyu mouse	Mus caroli	Rodentia
mdomestica	Opossum	Monodelphis domestica	Didelphimorphia
mfascicularis	Crab-eating macaque	Macaca fascicularis	Primates
mleucophaeus	Drill	Mandrillus leucophaeus	Primates
mlucifugus	Microbat	Myotis lucifugus	Chiroptera
mmmarmota	Alpine marmot	Marmota marmota marmota	Rodentia
mmulatta	Macaque	Macaca mulatta	Primates
mmurinus	Mouse Lemur	Microcebus murinus	Primates
mmusculus	Mouse	Mus musculus	Rodentia
mnemestrina	Pig-tailed macaque	Macaca nemestrina	Primates
mochrogaster	Prairie vole	Microtus ochrogaster	Rodentia
mpahari	Shrew mouse	Mus pahari	Rodentia
mpfuro	Ferret	Mustela putorius furo	Carnivora
mspicilegus	Steppe mouse	Mus spicilegus	Rodentia
mspretus	Algerian mouse	Mus spretus	Rodentia
munguiculatus	Mongolian gerbil	Meriones unguiculatus	Rodentia
neugenii	Wallaby	Notamacropus eugenii	Diprotodontia
ngalili	Upper Galilee mountains blind mole rat	Spalax galili	Rodentia
nleucogenys	Gibbon	Nomascus leucogenys	Primates
nvison	American mink	Neovison vison	Carnivora
oaries	Sheep	Ovis aries	Artiodactyla
ocuniculus	Rabbit	Oryctolagus cuniculus	Lagomorpha
odegus	Degu	Octodon degus	Rodentia
ogarnettii	Bushbaby	Otolemur garnettii	Primates
oprinceps	Pika	Ochotona princeps	Lagomorpha
pabelii	Orangutan	Pongo abelii	Primates
panubis	Olive baboon	Papio anubis	Primates
pcapensis	Hyrax	Procavia capensis	Hyracoidea
pcinereus	Koala	Phascolarctos cinereus	Diprotodontia
pcoquereli	Coquerel's sifaka	Propithecus coquereli	Primates
pmbairdii	Northern American deer mouse	Peromyscus maniculatus	Rodentia
ppaniscus	Bonobo	Pan paniscus	Primates
ppardus	Leopard	Panthera pardus	Carnivora
psimus	Greater bamboo lemur	Prolemur simus	Primates
ptaltaica	Tiger	Panthera tigris altaica	Carnivora
ptephrosceles	Ugandan red Colobus	Piliocolobus tephrosceles	Primates
ptroglodytes	Chimpanzee	Pan troglodytes	Primates
pvampyrus	Megabat	Pteropus vampyrus	Chiroptera
rbieti	Black snub-nosed monkey	Rhinopithecus bieti	Primates
rnorvegicus	Rat	Rattus norvegicus	Rodentia
rroxellana	Golden snub-nosed monkey	Rhinopithecus roxellana	Primates
saraneus	Shrew	Sorex araneus	Eulipotyphla
sbboliviensis	Bolivian squirrel monkey	Saimiri boliviensis	Primates
sdauricus	Daurian ground squirrel	Spermophilus dauricus	Rodentia
sharrisii	Tasmanian devil	Sarcophilus harrisii	Dasyuromorphia
sscrofa	Pig	Sus scrofa	Artiodactyla
tbelangeri	Tree Shrew	Tupaia belangeri	Scandentia
tgelada	Gelada	Theropithecus gelada	Primates
ttruncatus	Dolphin	Tursiops truncatus	Artiodactyla
uamericanus	American black bear	Ursus americanus	Carnivora
umaritimus	Polar bear	Ursus maritimus	Carnivora
uparryii	Arctic ground squirrel	Urocitellus parryii	Rodentia
vpacos	Alpaca	Vicugna pacos	Artiodactyla
vursinus	Common wombat	Vombatus ursinus	Diprotodontia
vvulpes	Red fox	Vulpes vulpes	Carnivora

### Sheet: Reptile Spp for dNdS
Ensembl98ID	SpeciesCommonName	SpeciesLatinName	Order
abrachyrhynchus	Pink-footed goose	Anser brachyrhynchus	Anseriformes
acarolinensis	Anole lizard	Anolis carolinensis	Squamata
ahaastii	Great spotted kiwi	Apteryx haastii	Apterygiformes
aowenii	Little spotted kiwi	Apteryx owenii	Apterygiformes
applatyrhynchos	Duck	Anas platyrhynchos platyrhynchos	Anseriformes
arowi	Okarito brown kiwi	Apteryx rowi	Apterygiformes
cabingdonii	Abingdon island giant tortoise	Chelonoidis abingdonii	Testudines
ccaeruleus	Blue tit	Cyanistes caeruleus	Passeriformes
cjaponica	Japanese quail	Coturnix japonica	Galliformes
cpbellii	Painted turtle	Chrysemys picta bellii	Testudines
cporosus	Australian saltwater crocodile	Crocodylus porosus	Crocodilia
cpugnax	Ruff	Calidris pugnax	Charadriiformes
cpygmaea	Spoon-billed sandpiper	Calidris pygmaea	Charadriiformes
dnovaehollandiae	Emu	Dromaius novaehollandiae	Casuariiformes
falbicollis	Flycatcher	Ficedula albicollis	Passeriformes
gagassizii	Agassiz's desert tortoise	Gopherus agassizii	Testudines
ggallus	Chicken	Gallus gallus	Galliformes
jhyemalis	Dark-eyed junco	Junco hyemalis	Passeriformes
lcoronata	Blue-crowned manakin	Lepidothrix coronata	Passeriformes
lsdomestica	Bengalese finch	Lonchura striata domestica	Passeriformes
mgallopavo	Turkey	Meleagris gallopavo	Galliformes
mundulatus	Budgerigar	Melopsittacus undulatus	Psittaciformes
mvitellinus	Golden-collared manakin	Manacus vitellinus	Passeriformes
nmeleagris	Helmeted guineafowl	Numida meleagris	Galliformes
nperdicaria	Chilean tinamou	Nothoprocta perdicaria	Tinamiformes
pmajor	Great Tit	Parus major	Passeriformes
psinensis	Chinese softshell turtle	Pelodiscus sinensis	Testudines
scanaria	Common canary	Serinus canaria	Passeriformes
smerianae	Argentine black and white tegu	Salvator merianae	Squamata
spunctatus	Tuatara	Sphenodon punctatus	Rhynchocephalia
zalbicollis	White-throated sparrow	Zonotrichia albicollis	Passeriformes

### Sheet: Spp for phastCons60way
SpeciesCommonName	SpeciesLatinName	Order
Panda	Ailuropoda melanoleuca	Carnivora
Lizard	Anolis carolinensis	Squamata
Cow	Bos taurus	Artiodactyla
Marmoset	Callithrix jacchus	Primates
Dog	Canis lupus familiaris	Carnivora
Guinea pig	Cavia porcellus	Rodentia
Sloth	Choloepus hoffmanni	Pilosa
Painted turtle	Chrysemys picta bellii	Testudines
Zebrafish	Danio rerio	Cypriniformes
Armadillo	Dasypus novemcinctus	Cingulata
Kangaroo rat	Dipodomys ordii	Rodentia
Tenrec	Echinops telfairi	Afrosoricida
Horse	Equus caballus	Perissodactyla
Hedgehog	Erinaceus europaeus	Eulipotyphla
Cat	Felis catus	Carnivora
Atlantic cod	Gadus morhua	Gadiformes
Chicken	Gallus gallus	Galliformes
Stickleback	Gasterosteus aculeatus	Gasterosteiformes
Gorilla	Gorilla gorilla gorilla	Primates
Naked mole-rat	Heterocephalus glaber	Rodentia
Human	Homo sapiens	Primates
Coelacanth	Latimeria chalumnae	Coelacanthiformes
Elephant	Loxodonta africana	Proboscidea
Rhesus	Macaca mulatta	Primates
Wallaby	Macropus eugenii	Diprotodontia
Turkey	Meleagris gallopavo	Galliformes
Budgerigar	Melopsittacus undulatus	Psittaciformes
Mouse lemur	Microcebus murinus	Primates
Opossum	Monodelphis domestica	Didelphimorphia
Mouse	Mus musculus	Rodentia
Microbat	Myotis lucifugus	Chiroptera
Gibbon	Nomascus leucogenys	Primates
Pika	Ochotona princeps	Lagomorpha
Nile tilapia	Oreochromis niloticus	Cichliformes
Platypus	Ornithorhynchus anatinus	Monotremata
Rabbit	Oryctolagus cuniculus	Lagomorpha
Medaka	Oryzias latipes	Beloniformes
Bushbaby	Otolemur garnettii	Primates
Sheep	Ovis aries	Artiodactyla
Chimp	Pan troglodytes	Primates
Baboon	Papio hamadryas	Primates
Lamprey	Petromyzon marinus	Petromyzontiformes
Orangutan	Pongo pygmaeus abelii	Primates
Rock hyrax	Procavia capensis	Hyracoidea
Megabat	Pteropus vampyrus	Chiroptera
Rat	Rattus norvegicus	Rodentia
Bolivian squirrel monkey	Saimiri boliviensis	Primates
Tasmanian devil	Sarcophilus harrisii	Dasyuromorphia
Shrew	Sorex araneus	Eulipotyphla
Squirrel	Spermophilus tridecemlineatus	Rodentia
Pig	Sus scrofa	Artiodactyla
Zebra finch	Taeniopygia guttata	Passeriformes
Fugu	Takifugu rubripes	Tetraodontiformes
Tarsier	Tarsius syrichta	Primates
Tetraodon	Tetraodon nigroviridis	Tetraodontiformes
Manatee	Trichechus manatus latirostris	Sirenia
Tree shrew	Tupaia belangeri	Scandentia
Dolphin	Tursiops truncatus	Artiodactyla
Alpaca	Vicugna pacos	Artiodactyla
Frog	Xenopus tropicalis	Anura

### Sheet: Spp for phastCons77way
SpeciesCommonName	SpeciesLatinName	Clade
Chicken	Gallus gallus	sauropsid
Adelie penguin	Pygoscelis adeliae	sauropsid
African clawed frog	Xenopus laevis	amphibians
American alligator	Alligator mississippiensis	sauropsid
American crow	Corvus brachyrhynchos	sauropsid
American flamingo	Phoenicopterus ruber ruber	sauropsid
Anna's hummingbird	Calypte anna	sauropsid
Arctic lamprey	Lethenteron camtschaticum	fish
Bald eagle	Haliaeetus leucocephalus	sauropsid
Bar tailed trogon	Apaloderma vittatum	sauropsid
Barn owl	Tyto alba	sauropsid
Brown roatelo	Mesitornis unicolor	sauropsid
Budgerigar	Melopsittacus undulatus	sauropsid
Burmese python	Python bivittatus	sauropsid
Canary	Serinus canaria	sauropsid
Chinese alligator	Alligator sinensis	sauropsid
Chinese softshell turtle	Pelodiscus sinensis	sauropsid
Chuck-will's-widow	Caprimulgus carolinensis	sauropsid
Collared flycatcher	Ficedula albicollis	sauropsid
Common cuckoo	Cuculus canorus	sauropsid
Crested ibis	Nipponia nippon	sauropsid
Crowned crain	Balearica pavonina gibbericeps	sauropsid
Cuckoo roller	Leptosomus discolor	sauropsid
Dalmatian pelican	Pelecanus crispus	sauropsid
Downy woodpecker	Picoides pubescens	sauropsid
Emperor penguin	Aptenodytes forsteri	sauropsid
Fugu	Takifugu rubripes	fish
Garter snake	Thamnophis sirtalis	sauropsid
Golden eagle	Aquila chrysaetos canadensis	sauropsid
Great cormorant	Phalacrocorax carbo	sauropsid
Green seaturtle	Chelonia mydas	sauropsid
Hoatzin	Opisthocomus hoazin	sauropsid
Hooded crow	Corvus cornix cornix	sauropsid
Houbara bustard	Chlamydotis undulata macqueenii	sauropsid
Human	Homo sapiens	mammal
Japanese eel	Anguilla japonica	fish
Japanese quail	Coturnix japonica	sauropsid
Killdeer	Charadrius vociferus	sauropsid
Lamprey	Petromyzon marinus	fish
Little egret	Egretta garzetta	sauropsid
Lizard	Anolis carolinensis	sauropsid
Mallard duck	Anas platyrhynchos	sauropsid
Medaka	Oryzias latipes	fish
Medium ground finch	Geospiza fortis	sauropsid
Mouse	Mus musculus	mammal
Nile tilapia	Oreochromis niloticus	fish
Northern carmine bee-eater	Merops nubicus	sauropsid
Northern fulmar	Fulmarus glacialis	sauropsid
Ostrich	Struthio camelus australis	sauropsid
Painted turtle	Chrysemys picta bellii	sauropsid
Parrot	Amazona vittata	sauropsid
Peregrine falcon	Falco peregrinus	sauropsid
Red crested turaco	Tauraco erythrolophus	sauropsid
Red-legged seriema	Cariama cristata	sauropsid
Red-throated loon	Gavia stellata	sauropsid
Rhinoceros hornbill	Buceros rhinoceros silvestris	sauropsid
Rifleman	Acanthisitta chloris	sauropsid
Rock pigeon	Columba livia	sauropsid
Saker falcon	Falco cherrug	sauropsid
Scarlet macaw	Ara macao	sauropsid
Speckled mousebird	Colius striatus	sauropsid
Spiny softshell turtle	Apalone spinifera	sauropsid
Stickleback	Gasterosteus aculeatus	fish
Sunbittern	Eurypyga helias	sauropsid
Tetraodon	Tetraodon nigroviridis	fish
Tibetan frog	Nanorana parkeri	amphibians
Tibetan ground jay	Pseudopodoces humilis	sauropsid
Turkey	Meleagris gallopavo	sauropsid
White throated tinamou	Tinamus guttatus	sauropsid
White-tailed eagle	Haliaeetus albicilla	sauropsid
White-tailed tropicbird	Phaethon lepturus	sauropsid
White-throated sparrow	Zonotrichia albicollis	sauropsid
X. tropicalis	Xenopus tropicalis	amphibians
Yellow-throated sandgrouse	Pterocles gutturalis	sauropsid
Zebra finch	Taeniopygia guttata	sauropsid
Zebra mbuna	Maylandia zebra	fish
Zebrafish	Danio rerio	fish
		total fish:	10
		total sauropsid:	62
		total amphians	3
		total mammal	2
		total:	77
