## Supplementary Data S2 for "Neuron-specific coding and regulatory sequences are the most highly conserved in amniote brains despite neuron-specific cell size diversity"

### Sheet: Sheet1
GOID	TERM	ANNOTATED_GENES
GO:0007165	signal transduction	1810024B03Rik, 2210016L21Rik, 2700049A03Rik, 3425401B19Rik, 4921509C19Rik, 4930544G11Rik, AY074887, Aak1, Aatf, Aatk, Abat, Abca1, Abca7, Abhd2, Abhd6, Abi1, Abi2, Abl1, Abl2, Abr, Abra, Abraxas1, Acaa2, Acap1, Ace2, Acer2, Ackr1, Ackr2, Ackr3, Ackr4, Acod1, Acot11, Acp4, Acpp, Acsl1, Acsl5, Acta2, Actn2, Actn3, Actn4, Actrt1, Acvr1, Acvr1b, Acvr1c, Acvr2a, Acvr2b, Acvrl1, Ada, Adam10, Adam15, Ad…
GO:0048856	anatomical structure development	1700007K13Rik, 1700013H16Rik, 1700040F15Rik, 1700067K01Rik, 2210016L21Rik, 2310057J18Rik, 2610042L04Rik, 2610301B20Rik, 3830403N18Rik, 4930430F08Rik, 4930447C04Rik, 4930474N05Rik, 4930544G11Rik, 4932438A13Rik, 4933434E20Rik, 5830411N06Rik, 6030468B19Rik, 9130008F23Rik, A1cf, AI597479, AU040320, AW551984, Aacs, Aars, Aatf, Aatk, Abca12, Abca15, Abca2, Abcb1a, Abcb1b, Abcb5, Abcb6, Abcc8, Abcd1, Ab…
GO:0034641	cellular nitrogen compound metabolic process	1700021F05Rik, 2210016F16Rik, 2700081O15Rik, 2810006K23Rik, 4930447C04Rik, 4930595M18Rik, 9130409I23Rik, A1cf, A430033K04Rik, Aamdc, Aanat, Aar2, Aars, Aars2, Aarsd1, Aasdh, Aatf, Abat, Abca2, Abca7, Abcb6, Abcc2, Abcd1, Abce1, Abcf1, Abcg1, Abcg2, Abhd14b, Abhd4, Abl1, Ablim1, Ablim2, Ablim3, Abra, Abraxas1, Abt1, Abtb1, Acaa2, Acaca, Acacb, Acadl, Acadm, Acadsb, Acat1, Acd, Ace, Acer1, Acer2, A…
GO:0009058	biosynthetic process	1700021F05Rik, 2700081O15Rik, 2810006K23Rik, 4833423E24Rik, 4930447C04Rik, 4933406M09Rik, 9130409I23Rik, A3galt2, A430033K04Rik, A4galt, A4gnt, Aadat, Aamdc, Aanat, Aars, Aars2, Aarsd1, Aasdh, Aasdhppt, Aass, Aatf, Abat, Abca1, Abca2, Abca7, Abcb6, Abcd1, Abcd2, Abcd3, Abce1, Abcf1, Abcg1, Abhd14b, Abhd17a, Abhd17b, Abhd17c, Abhd5, Abhd6, Abl1, Ablim1, Ablim2, Ablim3, Abra, Abt1, Abtb1, Acaca, Ac…
GO:0006810	transport	1700009N14Rik, 1700015F17Rik, 1700017N19Rik, 1700123L14Rik, 1810037I17Rik, 2610002M06Rik, 4932438A13Rik, 5730455P16Rik, A1cf, AU015836, AU018091, AU040320, Aaas, Aacs, Aagab, Aak1, Abat, Abca1, Abca12, Abca13, Abca14, Abca15, Abca16, Abca17, Abca2, Abca3, Abca4, Abca5, Abca6, Abca7, Abca8a, Abca8b, Abca9, Abcb11, Abcb1a, Abcb1b, Abcb4, Abcb5, Abcb6, Abcb7, Abcb8, Abcb9, Abcc1, Abcc10, Abcc12, Abc…
GO:0030154	cell differentiation	1110017D15Rik, 1700013H16Rik, 1700040F15Rik, 2610301B20Rik, 3830403N18Rik, 4930430F08Rik, 4930447C04Rik, 4930474N05Rik, 4932438A13Rik, 5830411N06Rik, 6030468B19Rik, A2m, AU040320, AW551984, Aamdc, Aatk, Abca12, Abca15, Abca2, Abca5, Abcb1a, Abcb1b, Abcb5, Abcc8, Abcg1, Abhd2, Abhd5, Abi1, Abi2, Abitram, Abl1, Abl2, Ablim1, Abt1, Acadm, Acan, Acap3, Ace, Acer1, Ache, Ackr3, Acp4, Acp6, Acrbp, Acsb…
GO:0006950	response to stress	1600014C10Rik, 1700007K13Rik, 2610528A11Rik, 4930447C04Rik, 4933415F23Rik, 5330417C22Rik, 9530003J23Rik, 9830107B12Rik, 9930111J21Rik1, A2m, A530064D06Rik, AY761184, AY761185, Abat, Abcb1a, Abcc1, Abcc8, Abcc9, Abcd1, Abcd2, Abcf3, Abhd12, Abhd2, Abl1, Abr, Abraxas1, Abraxas2, Acaa2, Acadl, Acadm, Acadvl, Acd, Ace, Acer2, Acer3, Ackr1, Ackr2, Ackr3, Acod1, Acot11, Acot2, Acox2, Acp5, Acta2, Actg1…
GO:0006464	cellular protein modification process	1700016K19Rik, 1810024B03Rik, 2610042L04Rik, 2810408A11Rik, 4921509C19Rik, 4930444G20Rik, 4933406M09Rik, A4gnt, AF366264, Aak1, Aanat, Aatk, Abca1, Abca2, Abca7, Abhd12, Abhd13, Abhd17a, Abhd17b, Abhd17c, Abi1, Abi2, Abl1, Abl2, Abraxas1, Abraxas2, Ace, Ace2, Acer2, Ackr3, Acp1, Acp4, Acsl1, Acta2, Actb, Actl6a, Actl6b, Acvr1, Acvr1b, Acvr1c, Acvr2a, Acvr2b, Acvrl1, Adam10, Adam17, Adam8, Adam9, …
GO:0022607	cellular component assembly	1110017D15Rik, 1700024P04Rik, 2610042L04Rik, 2700049A03Rik, 4930544G11Rik, 4933400A11Rik, 4933427D14Rik, 5330417C22Rik, AK157302, AU040320, Aaas, Aar2, Abca1, Abca2, Abca7, Abcc4, Abi2, Abitram, Abl1, Abl2, Ablim1, Ablim2, Ablim3, Abraxas1, Abraxas2, Abt1, Acaca, Acacb, Acad9, Acadl, Acadm, Acads, Acat1, Acd, Ace, Ace2, Ache, Acot12, Acot13, Acpp, Acrbp, Acsl3, Acta1, Actc1, Acte1, Actg1, Actn1, …
GO:0002376	immune system process	2610528A11Rik, 3830403N18Rik, 4930430F08Rik, 4930474N05Rik, 4933415F23Rik, 5830411N06Rik, 6030468B19Rik, 9830107B12Rik, A2m, A530064D06Rik, AY761184, AY761185, Abca15, Abcc9, Abcf3, Abi1, Abl1, Abl2, Abr, Ace, Ackr2, Ackr3, Ackr4, Acod1, Acp6, Actg1, Actn1, Actr2, Actr3, Acvr1b, Acvr2a, Ada, Adam10, Adam15, Adam17, Adam8, Adam9, Adar, Adcy7, Adcyap1, Add1, Add2, Adgrb1, Adgre1, Adgrf4, Adgrf5, Ad…
GO:0009056	catabolic process	1600014C10Rik, 1700016K19Rik, 1700034I23Rik, 4930438A08Rik, 4930486L24Rik, 5330417C22Rik, 8030462N17Rik, 9430007A20Rik, Aadac, Aadacl2, Aadacl3, Aadacl4, Aass, Abat, Abca2, Abca7, Abcd1, Abcd2, Abcd3, Abhd10, Abhd12, Abhd13, Abhd16a, Abhd17a, Abhd17b, Abhd17c, Abhd2, Abhd4, Abhd5, Abhd6, Abl1, Acaa1a, Acaa1b, Acaa2, Acacb, Acad11, Acad8, Acadl, Acadm, Acads, Acadvl, Acap1, Acat1, Acat2, Acat3, Ac…
GO:0050877	nervous system process	Aaas, Aars, Abat, Abca4, Abca7, Abcc8, Abi2, Abl1, Abl2, Abr, Ace, Ace2, Acpp, Adam2, Adarb1, Adcy1, Adcy3, Adcy5, Adcy8, Adcyap1, Adgrb3, Adgrf1, Adgrv1, Adnp, Adora1, Adora2a, Adra1b, Adra1d, Adra2a, Adra2c, Adrb1, Adrb2, Afdn, Aff2, Ager, Agt, Agtpbp1, Agtr1a, Agtr2, Aipl1, Aldh1a3, Alg10b, Alms1, Alox5, Aloxe3, Amph, Ank3, Ankfn1, Ano1, Aoc2, Ap1s2, Apbb1, Aplp2, Apoe, App, Aqp1, Aqp4, Arc, A…
GO:0008219	cell death	1600012H06Rik, 1600014C10Rik, 4930453N24Rik, AY074887, Aamdc, Aars, Aatf, Aatk, Abcb1a, Abcc1, Abl1, Abl2, Abraxas2, Acaa2, Ace, Acer2, Acer3, Ache, Acin1, Ackr3, Acot1, Acox2, Acp2, Acsl5, Actc1, Actn4, Acvr1, Acvr1b, Acvr1c, Ada, Adam10, Adam17, Adam8, Adamts20, Adamtsl4, Adar, Adarb1, Adcy10, Adcyap1, Adcyap1r1, Adipoq, Adm, Adnp, Adnp2, Adora1, Adora2a, Adrb1, Adrb2, Aen, Agap2, Ager, Ago4, A…
GO:0008283	cell proliferation	4930503L19Rik, A4gnt, AY074887, Abcb1a, Abcc4, Abcc8, Abl1, Ace, Ace2, Acer2, Acer3, Acsl6, Acvr1c, Acvr2a, Acvrl1, Ada, Adam10, Adam17, Adam33, Adamts1, Adarb1, Adcyap1, Adgrg1, Adipoq, Adk, Adm, Adora1, Adora2a, Adora2b, Adora3, Adrb2, Afdn, Agap2, Ager, Aggf1, Ago3, Agt, Agtr1a, Agtr2, Ahr, Aif1, Aimp1, Aimp2, Akirin1, Akirin2, Akna, Akr1b3, Akr1c18, Akt1, Akt2, Akt3, Aldh1a2, Aldh3a1, Alk, Al…
GO:0042592	homeostatic process	1600014C10Rik, 5430427O19Rik, Aacs, Abat, Abca1, Abca12, Abca2, Abca4, Abcb4, Abcb7, Abcc2, Abcc8, Abcd1, Abcg1, Abcg5, Abcg8, Abhd4, Abhd5, Abhd6, Abl1, Abl2, Acaca, Acacb, Acadl, Acadvl, Acd, Ace, Acer1, Ache, Ackr2, Ackr3, Ackr4, Aco1, Acot11, Acot13, Acox1, Acox2, Acox3, Acoxl, Acp5, Acsl1, Actn3, Acvr1b, Acvr2a, Acvr2b, Ada, Adam17, Adam8, Adamts5, Adar, Adcy5, Adcy6, Adcy8, Adcyap1, Adcyap1…
GO:0040011	locomotion	2610528A11Rik, 4930544G11Rik, AU040320, Abcc1, Abcc8, Abhd2, Abhd6, Abi2, Abi3, Abl1, Abl2, Ablim1, Abr, Acan, Acap3, Ace, Ackr2, Ackr3, Ackr4, Acta2, Actb, Actn4, Actr3, Acvr1, Acvr1b, Acvr1c, Acvrl1, Ada, Adam10, Adam15, Adam17, Adam3, Adam8, Adam9, Adamts1, Adamts12, Adamts9, Adarb1, Adcy3, Add2, Adgra2, Adgrb1, Adgrg1, Adgrg3, Adgrl3, Adipoq, Adipor1, Adora1, Adora2a, Adora2b, Adora3, Adra2a,…
GO:0044281	small molecule metabolic process	4833423E24Rik, 4930438A08Rik, 4933405O20Rik, Aacs, Aadat, Aars, Aars2, Aarsd1, Aasdh, Aasdhppt, Aass, Abat, Abca1, Abca2, Abcc2, Abcd1, Abcd2, Abcd3, Abcd4, Abcg1, Abcg2, Abhd10, Abhd16a, Abhd4, Abhd5, Acaa1a, Acaa1b, Acaa2, Acaca, Acacb, Acad11, Acad8, Acad9, Acadl, Acadm, Acads, Acadsb, Acadvl, Acat1, Acat2, Acat3, Acer1, Acer2, Acer3, Acly, Acmsd, Acnat1, Acnat2, Aco1, Aco2, Acot1, Acot10, Aco…
GO:0065003	protein-containing complex assembly	1110017D15Rik, 1700024P04Rik, 4933400A11Rik, Aar2, Abca1, Abca7, Abi2, Abitram, Abl1, Abt1, Acaca, Acacb, Acad9, Acadl, Acadm, Acads, Acat1, Acot12, Acot13, Acpp, Acsl3, Actn2, Actr2, Actr3, Actr3b, Acvr1c, Adam10, Adar, Adcy8, Add1, Add2, Add3, Adipoq, Adrm1, Adsl, Afdn, Ago1, Ago2, Ago3, Ago4, Agrn, Ahctf1, Ahnak, Ahr, Ahsg, Aida, Aif1, Aifm1, Aim2, Aimp2, Ajuba, Ak3, Akain1, Alad, Alb, Aldh1a1…
GO:0007049	cell cycle	1700013H16Rik, 1700040F15Rik, 2610002M06Rik, 3830403N18Rik, 4930447C04Rik, 4933427D14Rik, AY074887, Aaas, Aatf, Abcb1a, Abl1, Abraxas1, Abraxas2, Actb, Actr10, Actr1a, Actr1b, Actr2, Actr3, Actr8, Acvr1, Acvr1b, Adam17, Adamts1, Adarb1, Adcyap1, Afap1l2, Ago4, Ahctf1, Ahr, Aicda, Aif1, Ajuba, Ak1, Akap8, Akap8l, Akt1, Alkbh4, Alms1, Alox8, Anapc1, Anapc10, Anapc11, Anapc13, Anapc15, Anapc15-ps, A…
GO:0048870	cell motility	2610528A11Rik, 4930544G11Rik, AU040320, Abcc1, Abcc8, Abhd2, Abhd6, Abi2, Abi3, Abl1, Abl2, Abr, Acan, Acap3, Ace, Ackr2, Ackr3, Ackr4, Acta2, Actb, Actn4, Actr3, Acvr1, Acvr1b, Acvr1c, Acvrl1, Ada, Adam10, Adam15, Adam17, Adam3, Adam8, Adam9, Adamts1, Adamts12, Adamts9, Adarb1, Adcy3, Add2, Adgra2, Adgrb1, Adgrg1, Adgrg3, Adgrl3, Adipoq, Adipor1, Adora1, Adora2b, Adora3, Adra2a, Adtrp, Afdn, Age…
GO:0007267	cell-cell signaling	2210016L21Rik, 2610042L04Rik, Aacs, Abat, Abcc8, Abhd6, Abi1, Abl1, Abl2, Abr, Acp4, Acvr1c, Acvr2a, Acvr2b, Adarb1, Adcy1, Adcy5, Adcy8, Adcyap1, Adgra2, Adgrb1, Adipoq, Adm, Adnp, Adora1, Adora2a, Adora2b, Adora3, Adra2a, Adrb1, Adrb2, Afdn, Ager, Agrn, Agt, Agtr1a, Agtr2, Aimp1, Akap12, Akap7, Alpk2, Als2, Amer1, Amer2, Amer3, Amfr, Amotl1, Amotl2, Anapc2, Ank2, Ankrd6, Anks1b, Ano1, Anxa1, An…
GO:0000003	reproduction	1110017D15Rik, 1700013H16Rik, 1700040F15Rik, 3830403N18Rik, 4930447C04Rik, 4932438A13Rik, A1cf, A2m, AU040320, Aaas, Abat, Abcb1a, Abcg2, Abhd2, Abl2, Ace, Acod1, Acox1, Acr, Acrbp, Acsbg2, Acsl4, Actr2, Actr3, Acvr1, Acvr1b, Acvr1c, Acvr2a, Ada, Adad1, Adam18, Adam1a, Adam1b, Adam2, Adam24, Adam25, Adam26a, Adam3, Adamts1, Adamts16, Adamts2, Adcy10, Adcy3, Adcyap1, Adcyap1r1, Adgrg1, Adig, Adm, …
GO:0016192	vesicle-mediated transport	2610002M06Rik, 4932438A13Rik, 5730455P16Rik, AU040320, Aak1, Abca1, Abca12, Abca2, Abca7, Abl1, Abl2, Abr, Acap2, Ache, Ackr3, Acsl3, Actb, Actbl2, Actg1, Actn2, Actn4, Adcy1, Add1, Adgrb1, Adipoq, Adm, Adora2a, Adora2b, Adora3, Adra2a, Adrb2, Agap2, Ager, Ahi1, Ahsg, Aif1, Akap5, Akt2, Aktip, Alms1, Alox15, Als2, Amn, Amph, Angpt1, Ank1, Ank2, Ank3, Ankfy1, Ankrd13a, Ankrd13b, Ankrd13d, Ankrd27,…
GO:0007010	cytoskeleton organization	2310002L09Rik, 4930544G11Rik, 4933400A11Rik, 4933427D14Rik, 6430531B16Rik, Aaas, Abi1, Abi2, Abitram, Abl1, Abl2, Ablim1, Ablim2, Ablim3, Abr, Abraxas1, Abraxas2, Acta1, Actb, Actc1, Acte1, Actg1, Actn1, Actn2, Actn4, Actr10, Actr1a, Actr1b, Actr2, Actr3, Actr3b, Add1, Add2, Add3, Adgrb1, Afap1, Agap2, Agfg1, Agrn, Aif1, Aif1l, Ajuba, Ak7, Akap13, Akt1, Alkbh4, Alms1, Alox15, Amot, Amotl1, Amotl2…
GO:0007155	cell adhesion	Aatf, Abat, Abi3bp, Abl1, Abl2, Acan, Acer2, Ache, Ackr3, Actn1, Actn2, Actn4, Acvr1, Acvrl1, Ada, Adam10, Adam12, Adam15, Adam17, Adam19, Adam2, Adam23, Adam8, Adam9, Adamts12, Adamts18, Adamts9, Add2, Adgre5, Adgrg1, Adgrl1, Adgrl3, Adgrv1, Adipoq, Adk, Adora2a, Adrb2, Adtrp, Afdn, Ager, Aggf1, Agr2, Agt, Aif1, Ajap1, Ajuba, Akip1, Akna, Akt1, Alcam, Alox12, Alox15, Ambn, Amelx, Amigo1, Amigo2,…
GO:0055085	transmembrane transport	1810037I17Rik, AU015836, AU018091, Abca1, Abca13, Abca17, Abca2, Abca3, Abca4, Abca5, Abca6, Abca7, Abca8b, Abca9, Abcb11, Abcb1a, Abcb1b, Abcb4, Abcb5, Abcb7, Abcb8, Abcb9, Abcc1, Abcc10, Abcc12, Abcc2, Abcc3, Abcc4, Abcc5, Abcc6, Abcc8, Abcc9, Abcd1, Abcd2, Abcd3, Abcd4, Abcg1, Abcg2, Abcg3, Abcg4, Abcg5, Abcg8, Abl1, Ace, Acsl5, Acsl6, Actb, Actn2, Adipoq, Adipor2, Adrb1, Adrb2, Afg3l2, Ager, …
GO:0006629	lipid metabolic process	4833423E24Rik, 4930402F06Rik, 4930568D16Rik, 4932438A13Rik, 9130409I23Rik, A3galt2, A4galt, Aacs, Aadac, Aasdh, Abca1, Abca17, Abca2, Abcd1, Abcd2, Abcd3, Abcg1, Abhd12, Abhd15, Abhd16a, Abhd2, Abhd3, Abhd4, Abhd5, Abhd6, Abo, Acaa1a, Acaa1b, Acaa2, Acaca, Acacb, Acad11, Acad8, Acad9, Acadl, Acadm, Acads, Acadsb, Acadvl, Acap1, Acat1, Acat2, Acat3, Acbd3, Acer1, Acer2, Acer3, Acly, Acnat1, Acnat2…
GO:0009790	embryo development	1700067K01Rik, 4933434E20Rik, 9130008F23Rik, AI597479, Aatf, Abcg2, Abi1, Abl1, Abl2, Abr, Acd, Ace, Acsl4, Actl6a, Acvr1, Acvr1b, Acvr1c, Acvr2a, Acvr2b, Acvrl1, Ada, Adam10, Adamts3, Adar, Adcy9, Add1, Adgrf4, Adgrf5, Adipoq, Adm, Aff3, Ahi1, Ahr, Akap3, Akirin2, Akp3, Akt1, Aldh1a1, Aldh1a2, Aldh1a3, Alkbh1, Alx1, Alx3, Alx4, Ambra1, Amd1, Amot, Angpt1, Ankrd11, Ankrd7, Anks6, Apaf1, Apba1, Ap…
GO:0048646	anatomical structure formation involved in morphogenesis	2210016L21Rik, AU040320, Abca2, Abcc8, Abi1, Abl1, Abl2, Ace, Ackr3, Acrbp, Acta1, Actc1, Acte1, Actg1, Actl6a, Actn1, Actn2, Acvr1, Acvr2b, Acvrl1, Ada, Adam12, Adam15, Adam17, Adam8, Adam9, Adamts1, Adamts9, Add1, Adgra2, Adgrb1, Adgrb2, Adgrb3, Adgrg1, Adgrg6, Adipor2, Adm, Adm2, Adra2b, Adrb2, Adtrp, Agbl1, Agfg1, Aggf1, Ago1, Ago2, Agt, Agtpbp1, Agtr1a, Ahi1, Ahr, Aimp1, Akap13, Akt1, Akt3, …
GO:0051276	chromosome organization	0610010K14Rik, 1700024P04Rik, 4930447C04Rik, Abl1, Abraxas1, Acd, Acin1, Actl6a, Actl6b, Actr5, Actr6, Actr8, Aebp2, Ago4, Aicda, Akap8, Akap8l, Alkbh4, Anapc1, Anapc11, Anapc15, Anapc15-ps, Anapc4, Anapc5, Ankrd31, Ankrd53, Anp32e, Anxa1, Apbb1, Apc, Apex1, Apobec1, App, Arid1a, Arid1b, Arid2, Arid4a, Arid4b, Arid5a, Arrb1, Ascc3, Asf1a, Asf1b, Ash1l, Ash2l, Asxl1, Asxl2, Atad2, Atad2b, Atf7ip, …
GO:0000902	cell morphogenesis	2610301B20Rik, 4930544G11Rik, Aatk, Abi1, Abi2, Abitram, Abl1, Abl2, Ablim1, Ache, Actb, Actn1, Actn4, Actr2, Actr3, Adam10, Adam8, Adarb1, Adcy1, Add1, Adgrb3, Adnp, Adora2a, Afdn, Afg3l2, Ago4, Agrn, Ahr, Akap5, Akip1, Alcam, Aldoa, Als2, Amigo1, Anapc2, Ank3, Ankrd27, Antxr1, Anxa1, Anxa7, Ap1ar, Apbb1, Apbb2, Apc, Apoa1, Apoe, App, Arap1, Arap3, Arc, Arhgap15, Arhgap18, Arhgap33, Arhgap35, Ar…
GO:0040007	growth	4932438A13Rik, Aatk, Abl1, Abl2, Acacb, Acsl4, Actl6a, Actn3, Actr3, Acvr1b, Acvr1c, Acvr2b, Acvrl1, Adam10, Adam15, Adam17, Adarb1, Add1, Adipor1, Adipor2, Adm, Adnp, Adnp2, Adra1b, Adrb1, Adrb2, Adrb3, Afdn, Afg3l2, Agr2, Agrn, Agt, Agtr2, Ahi1, Ahr, Ahsg, Akap13, Akap6, Akirin1, Akp3, Akt1, Alkbh1, Alms1, Alox8, Amh, Anapc2, Ankrd11, Ankrd26, Anxa1, Anxa2, Anxa6, Anxa9, Apba1, Apba2, Apbb1, Ap…
GO:0006259	DNA metabolic process	4930447C04Rik, Abl1, Abraxas1, Acd, Actl6a, Actr2, Actr5, Actr8, Acvrl1, Adipoq, Adprhl2, Adra2a, Aen, Ahr, Aicda, Aifm1, Akt1, Alkbh1, Alkbh2, Alkbh3, Alkbh4, Ankle1, Ankrd1, Ankrd17, Ankrd31, Anxa3, Ap5s1, Ap5z1, Apaf1, Apbb1, Apex1, Apex2, Aplf, Apobec1, Apobec2, Apobec3, Aptx, Arrb2, Ascc1, Ascc2, Ascc3, Asf1a, Asz1, Atad5, Atf1, Atf7ip, Atg7, Atm, Atr, Atrip, Atrx, Aunip, Aurkb, Axin2, Babam…
GO:0000278	mitotic cell cycle	Aaas, Aatf, Abcb1a, Abl1, Abraxas1, Abraxas2, Actr10, Actr1a, Actr1b, Acvr1, Acvr1b, Adam17, Adamts1, Afap1l2, Aif1, Akap8, Akap8l, Akt1, Anapc1, Anapc11, Anapc15, Anapc15-ps, Anapc4, Anapc5, Angel2, Ank3, Ankle2, Ankrd17, Ankrd53, Anln, Anp32b, Anxa1, Apc, Apex1, App, Arf1, Arhgef10, Arhgef2, Arl3, Arpp19, Asah2, Ascl1, Asns, Atad5, Atf2, Atm, Atrx, Aurka, Aurkb, Aurkc, Azi2, Bach1, Bbs4, Bccip,…
GO:0061024	membrane organization	1700057G04Rik, A4galt, Abca1, Abca2, Abca4, Abca7, Abcb1a, Abcb4, Abcc1, Abcd1, Abcd2, Acaa2, Adam1a, Adam8, Adck1, Adgrb1, Afg3l1, Afg3l2, Ager, Agk, Agrn, Aif1, Akap8l, Akt1, Akt2, Alkbh4, Alkbh7, Alox15, Ank2, Ank3, Ankfy1, Ankle2, Ankrd27, Ano3, Ano4, Ano6, Ano7, Ano9, Anxa1, Anxa2, Anxa6, Anxa7, Anxa9, Ap1s2, Ap2m1, Ap3b1, Ap3d1, Apoe, Apoo, Apool, Appl2, Arf1, Arfgap2, Arfgap3, Arhgap12, Ar…
GO:0051301	cell division	2610002M06Rik, Aatf, Abraxas2, Actr2, Actr3, Actr8, Ahctf1, Akna, Alkbh4, Anapc1, Anapc10, Anapc11, Anapc13, Anapc15, Anapc16, Anapc2, Anapc4, Anapc5, Anapc7, Ank3, Ankle2, Ankrd53, Anln, Anxa11, Apc, Arf1, Arf6, Arhgef2, Arl3, Arl8a, Arl8b, Arpp19, Aspm, Aurka, Aurkb, Aurkc, Babam1, Babam2, Bbs4, Bcl2l1, Becn1, Bin3, Birc5, Birc6, Blm, Bmi1, Bod1, Bora, Brca2, Brcc3, Brip1, Brsk2, Btc, Bub1, Bub…
GO:0006412	translation	2810006K23Rik, Aars, Aars2, Aarsd1, Abce1, Abcf1, Abtb1, Aco1, Ago1, Ago2, Ago3, Ago4, Aimp1, Aimp2, Akap6, Akt1, Akt2, Alkbh1, Ang, Aplp1, App, Bank1, Barhl2, Bcl3, Boll, Btg2, C1qbp, Calr, Caprin1, Caprin2, Cars, Cars2, Casc3, Cdk4, Cdk5rap1, Cdkal1, Chchd1, Cirbp, Cnbp, Cnot1, Cnot10, Cnot11, Cnot2, Cnot3, Cnot6, Cnot6l, Cnot7, Cnot8, Cnot9, Coa3, Cpeb1, Cpeb2, Cpeb3, Cpeb4, Ctif, Cyfip1, Cyp1…
GO:0005975	carbohydrate metabolic process	4930568D16Rik, A3galt2, Abcg2, Abhd10, Abo, Acacb, Acadm, Actn3, Adcyap1r1, Adipoq, Adipor1, Adpgk, Adra1b, Adrb1, Agl, Akr1a1, Akr1b3, Akt1, Akt2, Aldoa, Aldoart1, Aldoart2, Aldob, Aldoc, Amdhd2, Amy1, Angptl3, Aoah, Ap2a1, Apod, App, Arpp19, Atf3, Atf4, B3galnt1, B3galt1, B3galt2, B3galt5, B3gat2, B3glct, B3gnt2, B3gnt3, B3gnt4, B3gnt5, B3gnt7, B3gnt8, B3gnt9, B4galt1, B4galt2, B4galt3, B4galt4…
GO:0051186	cofactor metabolic process	AK157302, Aadat, Abcb6, Abcd1, Abcd4, Acaa2, Acaca, Acacb, Acadsb, Acat1, Acly, Acnat1, Acnat2, Acot1, Acot10, Acot11, Acot12, Acot2, Acot3, Acot4, Acot5, Acot6, Acot7, Acot8, Acot9, Acsl1, Acsl4, Acsl5, Acsl6, Acsm1, Acsm2, Acsm3, Acsm4, Acsm5, Acss1, Acss2, Actn3, Adhfe1, Adpgk, Afmid, Ahcy, Ahcyl1, Ahcyl2, Akr1a1, Akr1b3, Akr1b8, Akr1c12, Akr1c13, Akr1c14, Akr1c18, Akr1c19, Akr1c20, Akr1c6, Ak…
GO:0003013	circulatory system process	Abat, Abcc9, Abr, Ace, Ace2, Ace3, Acta2, Actc1, Acvrl1, Ada, Adamts16, Adcy6, Adcyap1, Add3, Adh5, Adipoq, Adm, Adm2, Adora1, Adora2a, Adora2b, Adra1b, Adra1d, Adra2a, Adra2b, Adra2c, Adrb1, Adrb2, Adrb3, Ager, Agrn, Agt, Agtr1a, Agtr1b, Agtr2, Agtrap, Ahr, Akap12, Akap13, Akap6, Akt1, Alox12, Alox5, Amot, Angpt1, Ank2, Aoc3, Apln, Apoe, App, Arhgap35, Arhgap42, Asic2, Atg5, Atp1a1, Atp1a2, Atp1…
GO:0007005	mitochondrion organization	1700034I23Rik, 2610042L04Rik, AU015836, Acaa2, Acad9, Adck1, Adgrg6, Afg1l, Afg3l1, Afg3l2, Agk, Agtpbp1, Aifm1, Aifm2, Aip, Akt1, Akt3, Alkbh7, Ambra1, Apoo, Apool, Apopt1, Arrb2, Atad3a, Atcay, Atf2, Atg12, Atg13, Atg14, Atg2a, Atg2b, Atg3, Atg5, Atg7, Atg9a, Atg9b, Atp13a2, Atp23, Atp2a1, Atp5d, Atpaf1, Atpif1, Avp, Bad, Bag3, Bag4, Bak1, Bbc3, Bcl2, Bcl2l1, Bcl2l11, Bcl2l2, Bcs1l, Becn1, Bhlh…
GO:0006397	mRNA processing	4930595M18Rik, A1cf, Aar2, Acin1, Adam3, Adar, Adarb1, Adarb2, Aff2, Ahcyl1, Aicda, Akap17b, Akap8l, Akr1c6, Alkbh5, Alyref, Alyref2, Aplp1, Apobec1, Apobec2, Apobec4, App, Aqr, Arl6ip4, Aurkaip1, BC005624, Bcas2, Brdt, Bud13, Bud31, C1qbp, Cactin, Casc3, Ccar2, Ccnb1, Ccnt1, Cd2bp2, Cdc40, Cdc5l, Cdc73, Cdk11b, Cdk12, Cdk13, Cdk9, Celf1, Celf2, Celf3, Celf4, Celf5, Celf6, Cir1, Cirbp, Clasrp, Cl…
GO:0034655	nucleobase-containing compound catabolic process	Abcd1, Acat1, Acot7, Actn3, Ada, Adal, Adpgk, Aen, Ago1, Ago2, Ago3, Ago4, Ahcy, Aicda, Aifm1, Aldoa, Aldoart1, Aldoart2, Aldob, Aldoc, Alkbh5, Ang4, Angel2, Apaf1, Apex1, Apobec1, App, Art2b, Aspdh, Atm, Axin2, Boll, Bpgm, Btg2, Cacng7, Calcr, Cant1, Carhsp1, Casc3, Cbfa2t3, Cda, Cdadc1, Cdkn2a, Cidea, Cirbp, Cnot1, Cnot10, Cnot6, Cnot6l, Cnot7, Cnot8, Cnot9, Cnp, Cpeb3, Csdc2, Csde1, Ctif, Dazl…
GO:0006914	autophagy	1600014C10Rik, 1700034I23Rik, 5330417C22Rik, Abl1, Acbd5, Acer2, Adrb2, Ager, Akt1, Ambra1, Anxa7, Arsa, Arsb, Atg10, Atg101, Atg12, Atg13, Atg14, Atg16l1, Atg16l2, Atg2a, Atg2b, Atg3, Atg4b, Atg4c, Atg4d, Atg5, Atg7, Atg9a, Atg9b, Atm, Atp13a2, Atp6v0a1, Atpif1, Bag3, Bcl2, Bcl2l11, Becn1, Bid, Bmf, Bnip3, Bnip3l, Bok, C9orf72, Calcoco2, Capn10, Casp1, Cd84, Cdc37, Cdkn2a, Chmp4b, Cisd2, Clec16a…
GO:0006091	generation of precursor metabolites and energy	4933405O20Rik, Aass, Abcd1, Acadm, Acat1, Aco1, Aco2, Acox1, Actn3, Adgrf5, Adh1, Adh5, Adh6a, Adh6b, Adh7, Adpgk, Adra1b, Adrb1, Adsl, Afg1l, Agl, Ak4, Ak9, Akt1, Akt2, Aldoa, Aldoart1, Aldoart2, Aldob, Aldoc, Alox5, Apoc3, Apopt1, App, Atp5b, Atp5d, Atp5o, Atpsckmt, Bdnf, Bid, Bloc1s1, Bnip3, Bpgm, C1qtnf2, Cat, Cavin3, Cbfa2t3, Ccnb1, Cdk1, Chchd10, Chchd4, Cisd1, Coq10a, Coq10b, Coq7, Coq9, C…
GO:0044403	symbiont process	AU040320, Ace2, Adar, Adarb1, Aen, Aicda, Anxa2, Anxa9, Apcs, Apobec3, Apoe, Aqp1, Araf, Atg16l1, Atg16l2, Atg5, Atg7, Axl, Bad, Bak1, Banf1, Bcl2, Bcl2l1, Bcl2l11, Bicd1, Bpifa1, Bst2, Cav1, Cav2, Ccl4, Ccl5, Ccnk, Ccnt2, Ccr5, Cd4, Cd74, Ceacam1, Ceacam2, Cfl1, Chd1, Chia1, Chmp1b, Chmp2a, Chmp2b, Chmp3, Chmp4b, Chmp4c, Chmp5, Chmp6, Cnot7, Creb3, Crebbp, Csf1r, Ctdp1, Ctsb, Ctsg, Cul1, Cul4a, …
GO:0007059	chromosome segregation	4930447C04Rik, Abraxas1, Abraxas2, Actr2, Actr3, Ago4, Akap8, Akap8l, Anapc1, Anapc11, Anapc15, Anapc15-ps, Anapc4, Anapc5, Ankrd31, Ankrd53, Apc, Arl8a, Arl8b, Atm, Atrx, Aurkb, Axin2, Bag6, Banf1, Banf2, Becn1, Bex4, Birc5, Bod1, Brca1, Brca2, Brd4, Brip1, Bub1, Bub1b, Bub3, Ccdc155, Ccdc36, Ccnb1, Ccnb1ip1, Ccne1, Ccne2, Cdc20, Cdc23, Cdc26, Cdc27, Cdc6, Cdca2, Cdca5, Cdca8, Cdk5rap2, Cdt1, Ce…
GO:0021700	developmental maturation	Abhd2, Abl2, Actl6b, Actn3, Adgrb3, Adgrl1, Akt1, Aldh1a2, Anapc2, Angptl8, Ank3, Ankrd17, Ankrd27, Anks1, Ano6, Ap1g1, Ap1m1, Ap3d1, App, Arcn1, Arhgef15, Ascl1, Asxl2, Aurka, B4galt5, B4galt6, Baiap3, Barx2, Bcan, Bcl11a, Bcl2, Bfsp1, Bfsp2, Bhlha15, Bloc1s3, Bloc1s5, Bloc1s6, Bmp2, Brca2, Bsph1, Bsph2, Btk, C1qa, C1ql1, C3, Cabyr, Cacna1a, Calca, Camk2b, Catsper2, Catsper3, Catsper4, Catsperb,…
GO:0051604	protein maturation	A2m, AK157302, AU015836, Aanat, Acp4, Adam10, Adamts2, Adamts3, Aebp1, Afg3l1, Afg3l2, Aip, Ambp, Angptl8, Anxa2, Anxa9, Aph1a, Aph1b, Aph1c, Apoh, Arxes1, Arxes2, Asph, Asprv1, Astl, Atp23, Atp6ap2, Atp7b, Bad, Bag2, Bak1, Bcl2l12, Birc2, Birc3, Birc7, C1qbp, C1ra, C1rb, C1rl, C2cd3, C3, C6, Capn1, Capn2, Casp1, Casp12, Casp2, Casp3, Casp7, Casp8, Cast, Ccbe1, Cd46, Cd55, Cd59a, Cd59b, Cd5l, Cfh…
GO:0006913	nucleocytoplasmic transport	1700009N14Rik, 1700015F17Rik, 1700017N19Rik, 1700123L14Rik, Aaas, Abce1, Abra, Adam10, Adar, Agap3, Agt, Agtr2, Ahcyl1, Akap1, Akap13, Akap5, Akap8l, Akt1, Alkbh5, Angpt1, Ankle1, Ankrd54, Anp32a, Apod, Appl1, Appl2, Arntl, Atxn1, Axin1, BC005561, Bach2, Bag3, Bard1, Bmp4, Calr, Camk1, Camk4, Cchcr1, Cd36, Cdk5, Cdkn1a, Cdkn2a, Cfl1, Chchd4, Chp1, Chp2, Cited1, Cpsf6, Cry2, Cse1l, Ctdspl2, Ddx19a…
GO:0042254	ribosome biogenesis	Aatf, Abce1, Abt1, Bms1, Bop1, Brix1, Bud23, Bysl, C1d, C1qbp, Cdkn2a, Cebpz, Cul4a, Cul4b, Dcaf13, Ddx10, Ddx17, Ddx18, Ddx21, Ddx27, Ddx28, Ddx31, Ddx3x, Ddx47, Ddx49, Ddx51, Ddx52, Ddx54, Ddx56, Dhx30, Dhx37, Dimt1, Dis3, Dkc1, Drosha, Ebna1bp2, Efl1, Eif6, Emg1, Eral1, Ercc2, Eri1, Eri3, Esf1, Exosc1, Exosc10, Exosc2, Exosc3, Exosc4, Exosc5, Exosc6, Exosc7, Exosc8, Exosc9, Fam207a, Fastkd2, F…
GO:0006790	sulfur compound metabolic process	AK157302, Abcc2, Abcd1, Acaa2, Acaca, Acacb, Acadsb, Acat1, Acly, Acnat1, Acnat2, Acot1, Acot10, Acot11, Acot12, Acot2, Acot3, Acot4, Acot5, Acot6, Acot7, Acot8, Acot9, Acpp, Acsl1, Acsl4, Acsl5, Acsl6, Acsm1, Acsm2, Acsm3, Acsm4, Acsm5, Acss1, Acss2, Adi1, Agxt, Ahcy, Ahcyl1, Ahcyl2, Angpt1, Apip, Arsg, Baat, Bgn, Bhmt, Bhmt2, Blmh, Btd, Cacna1a, Cbs, Cdo1, Ces1d, Chac1, Chac2, Chpf, Chst1, Chst…
GO:0030198	extracellular matrix organization	2300002M23Rik, Abi3bp, Abl1, Abl2, Acan, Adamts14, Adamts2, Adamts20, Adamts9, Adamtsl2, Adamtsl4, Adtrp, Aebp1, Agt, Ambn, Antxr1, Anxa2, Anxa9, Apbb1, Apbb2, Aplp1, Aplp2, App, Atxn1l, B4galt1, Bcl3, Carmil2, Cav1, Cav2, Ccdc80, Ccn2, Cflar, Chadl, Clasp1, Clasp2, Cma1, Col10a1, Col11a1, Col11a2, Col13a1, Col14a1, Col15a1, Col16a1, Col17a1, Col18a1, Col19a1, Col1a1, Col1a2, Col22a1, Col23a1, Co…
GO:0034330	cell junction organization	Abcc8, Abi2, Abl1, Ace, Ace2, Actn1, Actn2, Actn4, Acvrl1, Add1, Afdn, Agt, Ajm1, Ajuba, Apod, Arf6, Arhgap6, Arvcf, BC024139, Bcas3, Bcl2, Bcr, Bmp6, Camsap3, Capza1, Cav1, Ccm2, Cd177, Cd9, Cdc42, Cdh10, Cdh11, Cdh12, Cdh13, Cdh15, Cdh17, Cdh18, Cdh19, Cdh2, Cdh23, Cdh24, Cdh26, Cdh3, Cdh4, Cdh5, Cdh6, Cdh8, Cdh9, Ceacam1, Cfl1, Cgn, Clasp1, Clasp2, Cldn1, Cldn19, Cldn3, Cldn5, Cldn6, Cldn9, Cn…
GO:0006605	protein targeting	AU015836, Actr3, Adora1, Agk, Aip, Akap12, Akap5, Akt2, Ank3, Ap1s3, Ap3b1, Ap3d1, Ap4b1, Ap4m1, Arl6ip1, Arpc2, Arxes1, Arxes2, Asna1, Atpif1, Bag3, Bag4, Bid, Bnip3l, C2cd5, Cacnb1, Cacnb3, Cacng2, Cacng3, Ccl2, Cdk5, Cdk5r1, Cdkn2a, Cemip, Chchd4, Chm, Chmp4b, Cib1, Dmtn, Dnajc15, Dnajc19, Dnlz, Dusp18, Dusp21, Erbb2, Erbin, Exoc4, Fbxo7, Fbxw7, Fis1, Folr1, Folr2, Fyn, Gcc2, Gdap1, Gdi1, Gipc…
GO:0140014	mitotic nuclear division	Aaas, Abraxas1, Abraxas2, Akap8, Akap8l, Anapc1, Anapc11, Anapc15, Anapc15-ps, Anapc4, Anapc5, Ankrd53, Apc, Arhgef10, Atm, Atrx, Aurka, Aurkb, Bccip, Becn1, Birc5, Bmp4, Bmp7, Bod1, Bora, Btc, Bub1, Bub1b, Bub3, Ccdc8, Ccnb1, Ccsap, Cd28, Cdc14a, Cdc14b, Cdc20, Cdc23, Cdc26, Cdc27, Cdc42, Cdc6, Cdca5, Cdca8, Cdk11b, Cdk5rap2, Cdkn1b, Cdkn1c, Cdt1, Cenpc1, Cenpe, Cenpk, Cep192, Cep85, Cep97, Cham…
GO:0006520	cellular amino acid metabolic process	4930438A08Rik, Aadat, Aars, Aars2, Aarsd1, Aasdh, Aasdhppt, Aass, Abat, Acad8, Acat1, Acmsd, Acy1, Adhfe1, Adi1, Adssl1, Afmid, Agmat, Agxt, Agxt2, Ahcy, Ahcyl1, Ahcyl2, Aldh18a1, Aldh4a1, Aldh5a1, Aldh6a1, Amdhd1, Amt, Apc, Apip, Arg2, Asl, Asns, Aspg, Asrgl1, Ass1, Atcay, Atp2b4, Auh, Azin1, Azin2, Baat, Bcat1, Bcat2, Bckdha, Bckdhb, Bckdk, Bhmt, Bhmt2, Blmh, Cacna1a, Cad, Cars, Cars2, Cbs, Cdo…
GO:0022618	ribonucleoprotein complex assembly	Aar2, Abt1, Adar, Ago1, Ago2, Ago3, Ago4, Atm, Atr, Atxn2, Atxn2l, Bicd1, Bop1, Brix1, C1qbp, C9orf72, Cdc73, Celf1, Celf2, Celf3, Celf4, Celf5, Celf6, Cirbp, Clns1a, Cnot1, Cnot2, Cnot6, Cnot6l, Cnot7, Coil, Cpsf6, Cpsf7, Crnkl1, Ddx20, Ddx28, Ddx39b, Ddx3x, Ddx6, Denr, Dhx30, Dhx9, Dicer1, Dync1h1, Edc3, Efl1, Eif2d, Eif2s1, Eif2s2, Eif2s3x, Eif2s3y, Eif3a, Eif3d, Eif5, Eif6, Eral1, Fastkd2, G3…
GO:0007568	aging	Abat, Abl1, Acmsd, Adra1d, Ager, Akt1, Akt3, Aldoc, Apex1, Apod, Apoe, App, Arg2, Arntl, Atm, Atn1, Atp8a2, Atr, B2m, Bbc3, Bcl2, Bcl2l12, Bcl6, Bmpr1a, Brca2, C1qa, Calr, Capn10, Cav1, Ccl11, Cd68, Cdk1, Cdk6, Cdkn1a, Cdkn1c, Cdkn2a, Cdkn2b, Cgas, Chek2, Cisd2, Cln8, Comp, Coq7, Ctc1, Cyp27b1, Dkk1, Dnaja3, Ecrg4, Eef1e1, Eif2b5, Eif2s1, Eng, Ercc1, Ercc2, Ercc5, Fbxo4, Fbxo5, Foxm1, Foxo3, Fzr1…
GO:0030705	cytoskeleton-dependent intracellular transport	Actn4, Actr10, Actr1a, Actr1b, Agbl4, Agtpbp1, Ap3b1, Ap3b2, Ap3d1, Ap3m1, Ap3m2, Ap3s1, Ap3s2, App, Arhgap21, Arl3, Arl8a, Arl8b, Bbs1, Bbs12, Bicd1, Bicd2, Bicdl1, Bicdl2, Bloc1s1, Bloc1s2, Bloc1s3, Bloc1s4, Bloc1s5, Bloc1s6, Borcs5, Bsn, Camsap3, Ccdc88a, Ccdc88b, Ccdc88c, Cdc42, Cep131, Cln3, Cluap1, Cnih2, Copg1, Copg2, Dctn1, Dst, Dtnbp1, Dync1h1, Dync1i1, Dync2h1, Dync2li1, Dynll1, Fez1, F…
GO:0006399	tRNA metabolic process	2210016F16Rik, Aars, Aars2, Aarsd1, Adat1, Adat2, Adat3, Alkbh1, Alkbh8, Ankrd16, Bcdin3d, Cars, Cars2, Cdk5rap1, Cdkal1, Ctu1, Ctu2, Dalrd3, Dars, Dars2, Ddx1, Dph3, Dtd1, Dtd2, Dus1l, Dus2, Dus3l, Dus4l, Ears2, Elac1, Elac2, Elp2, Elp3, Elp4, Elp5, Elp6, Eprs, Exosc10, Exosc2, Exosc3, Exosc7, Exosc8, Exosc9, Fars2, Farsa, Farsb, Ftsj1, Gars, Gatb, Gatc, Grsf1, Gtpbp3, Hars, Hsd17b10, Iars, Iars…
GO:0006457	protein folding	AU015836, Aip, B2m, Bag1, Bag5, Calr, Calr3, Calr4, Canx, Cct2, Cct3, Cct4, Cct5, Cct6a, Cct6b, Cct7, Cct8, Cd74, Cdc37, Cdc37l1, Chchd4, Chordc1, Clgn, Clpx, Clu, Cryaa, Cryab, Cwc27, Dffa, Dnaja1, Dnaja2, Dnaja3, Dnaja4, Dnajb1, Dnajb11, Dnajb12, Dnajb13, Dnajb14, Dnajb2, Dnajb4, Dnajb5, Dnajb6, Dnajb8, Dnajc1, Dnajc10, Dnajc18, Dnajc25, Dnajc3, Dnajc5, Dnajc7, Dnlz, Entpd5, Ero1l, Ero1lb, Erp2…
GO:0007034	vacuolar transport	2610002M06Rik, Aktip, Als2, Ankfy1, Ap1g1, Ap3b1, Ap3d1, Ap4m1, Arf1, Atg14, Atp6v0d1, Atp6v0d2, Becn1, Bin1, C9orf72, Cacng2, Cacng3, Cacng4, Cacng8, Ccdc91, Cdx2, Chmp1a, Chmp1b, Chmp2a, Chmp2b, Chmp3, Chmp4b, Chmp4c, Chmp5, Chmp6, Chmp7, Clec16a, Dennd3, Dtx3l, Ehd3, Epg5, Fam160a2, Gak, Gcc2, Gnptab, Gosr2, Gprasp1, Grn, Hgs, Hgsnat, Hook1, Hook2, Hook3, Hspa1a, Hspa8, Igf2r, Kif13a, Lamp1, L…
GO:0007009	plasma membrane organization	1700057G04Rik, A4galt, Abca7, Abcd1, Abcd2, Agrn, Akt1, Akt2, Ank2, Ank3, Ano3, Ano4, Ano6, Ano7, Ano9, Anxa6, Arv1, Asap1, Atp2a2, Baiap2, Baiap2l1, Baiap2l2, Bin1, Bin2, Bin3, Cav1, Cav2, Cav3, Cavin2, Clu, Col5a1, Crb1, Csrp3, Cxcr4, Degs1, Dmkn, Dnm2, Dysf, Epb41l3, Fa2h, Fat4, Flot1, Gsn, Micall1, Mpp5, Mtss1, Mtss2, Myh10, Myh2, Myh9, Myof, Myrf, Ndrg1, Nox1, Osbpl2, P2rx7, Pacsin1, Pacsin2…
GO:0043473	pigmentation	Adamts20, Adamts9, Ankrd27, Ap1g1, Ap1m1, Ap3b1, Ap3d1, Arcn1, Atp6ap2, Atrn, Bcl2, Bcl2l11, Bloc1s3, Bloc1s4, Bloc1s5, Bloc1s6, Cd63, Cdh3, Cited1, Dct, Dctn1, Dctn2, Dock7, Drd2, Eda, Edar, Edn3, Ednrb, En1, Enpp1, Fig4, Gli3, Gna11, Gnaq, Gpr143, Grk3, Hps1, Hps3, Hps4, Hps5, Hps6, Ihh, Kif13a, Kit, Kitl, Krt76, Krtap21-1, Lef1, Lrmda, Lyst, Map2k1, Mc1r, Mef2c, Mfsd12, Mitf, Mlph, Mreg, Myc, …
GO:0019748	secondary metabolic process	Abcc2, Acaa1a, Acaa1b, Akr1a1, Akr1b3, Akr1b8, Akr1c12, Akr1c13, Akr1c14, Akr1c18, Akr1c19, Akr1c20, Akr1c6, Akr7a5, Appl1, Arl1, As3mt, Atn1, Bcl2, Bdh2, Cbr4, Cbs, Cdh3, Cited1, Cth, Ctns, Cyp1a1, Cyp1a2, Cyp1b1, Cyp2a12, Cyp2a22, Cyp2a4, Cyp2a5, Cyp2w1, Dct, Ddt, Ethe1, Fmo1, Fmo2, Gipc1, Gsta3, Hsd11b1, Mc1r, Mpst, Myo5a, N6amt1, Nfe2l2, Oca2, Pgam1, Pmel, Pon3, Rapgef2, Slc24a5, Slc45a2, Slc…
GO:0032196	transposition	Aicda, Apobec3, Btbd18, Ddx4, Dnmt3c, Dnmt3l, L1td1, Morc1, Mov10, Mybl1, Pgbd5, Piwil1, Piwil2, Piwil4, Tdrd9, Tex19.1, Tex19.2, Trex1, Tut4, Tut7, Ubr2, Zfp457, Zfp869
GO:0071941	nitrogen cycle metabolic process	Arg2, Asl, Ass1, Cebpa, Cps1, Fh1, Nags, Nr1h4, Otc, Suox
GO:0071554	cell wall organization or biogenesis	Chia1, Lyg1, Lyg2, Mpi
GO:0015979	photosynthesis	none
