## Supplementary Table S9 for "Neuron-specific coding and regulatory sequences are the most highly conserved in amniote brains despite neuron-specific cell size diversity"

### Sheet: Sheet1
		Neuron									Endothelia									Oligodendrocyte									Astrocyte									Microglia
			Contingency with dN/dS lower than 25%				Contingency with dN/dS higher than 75%					Contingency with dN/dS lower than 25%				Contingency with dN/dS higher than 75%					Contingency with dN/dS lower than 25%				Contingency with dN/dS higher than 75%					Contingency with dN/dS lower than 25%				Contingency with dN/dS higher than 75%					Contingency with dN/dS lower than 25%				Contingency with dN/dS higher than 75%
			chi-square test of independence		Fisher's exact test		chi-square test of independence		Fisher's exact test			chi-square test of independence		Fisher's exact test		chi-square test of independence		Fisher's exact test			chi-square test of independence		Fisher's exact test		chi-square test of independence		Fisher's exact test			chi-square test of independence		Fisher's exact test		chi-square test of independence		Fisher's exact test			chi-square test of independence		Fisher's exact test		chi-square test of independence		Fisher's exact test
GO	num_genes	n_med	low_n_chi2	low_n_p	low_n_OR	low_n_fisher_p	high_n_chi2	high_n_p	high_n_OR	high_n_fisher_p	e_med	low_e_chi2	low_e_p	low_e_OR	low_e_fisher_p	high_e_chi2	high_e_p	high_e_OR	high_e_fisher_p	o_med	low_o_chi2	low_o_p	low_o_OR	low_o_fisher_p	high_o_chi2	high_o_p	high_o_OR	high_o_fisher_p	a_med	low_a_chi2	low_a_p	low_a_OR	low_a_fisher_p	high_a_chi2	high_a_p	high_a_OR	high_a_fisher_p	m_med	low_m_chi2	low_m_p	low_m_OR	low_m_fisher_p	high_m_chi2	high_m_p	high_m_OR	high_m_fisher_p
homeostatic process	613	0.0599412	43.406	4.44814e-11	3.53558	9.63907e-11	18.2002	1.98854e-05	0.303413	4.77694e-06	0.110791	13.1324	0.00029024	0.355141	0.000128856	0.0490602	0.824707	1.09015	0.707065	0.0697466	2.70256	0.100187	1.79808	0.0773879	4.63472	0.0313313	0.264286	0.0185614	0.112588	0.243407	0.621756	0.86371	0.638814	0.00131835	0.971036	0.976415	1	0.122894	14.4861	0.000141195	0.413712	7.93444e-05	28.7305	8.31825e-08	3.01444	1.44848e-07
transmembrane transport	508	0.0535952	34.4921	4.27992e-09	3.15363	3.7853e-09	14.6698	0.000128083	0.235294	3.31249e-05	0.112302	22.2721	2.3662e-06	0.238285	4.02519e-07	19.2792	1.1293e-05	3.52444	3.84086e-05	0.0630446	1.26767	0.260205	1.55368	0.216961	2.70223	0.100208	0.177855	0.0699509	0.0761972	0.00593698	0.938582	1.04975	0.902719	0.0268346	0.869879	1.12452	0.724435	0.106591	10.6273	0.00111428	0.427704	0.000633512	1.04446	0.306786	1.43765	0.250222
vesicle-mediated transport	462	0.0603352	25.8879	3.61824e-07	2.93095	4.06633e-07	22.4367	2.17189e-06	0.215575	4.75042e-07	0.101659	4.98868	0.0255136	0.478255	0.0188001	3.62763	0.0568276	1.80878	0.0540057	0.0792437	0.772851	0.379336	1.44043	0.283743	0.0124468	0.911168	0.869853	0.837089	0.0978566	0.258026	0.61148	0.80253	0.633066	0.467549	0.494117	0.705628	0.463652	0.128163	12.1932	0.000479634	0.426087	0.000316394	15.8422	6.88486e-05	2.62089	8.11006e-05
transport	1418	0.0614448	78.4069	8.38603e-19	2.92251	2.10994e-18	63.0325	2.03328e-15	0.223607	1.40825e-17	0.119161	30.8056	2.85215e-08	0.364863	4.49874e-09	17.5934	2.73541e-05	1.94715	3.99886e-05	0.0723783	6.47335	0.0109504	1.65155	0.0108347	6.10619	0.0134709	0.47741	0.00972957	0.0956941	0.000361921	0.984822	0.990331	1	0.959708	0.32726	0.814139	0.313113	0.131164	36.4242	1.58716e-09	0.406776	3.43622e-10	50.9989	9.24182e-13	2.68733	3.47478e-12
locomotion	761	0.0584898	31.0674	2.49225e-08	2.67668	3.64292e-08	10.8762	0.000974068	0.444577	0.000622439	0.1015	6.28979	0.0121436	0.598821	0.009484	1.16149	0.281157	1.26621	0.256186	0.0696922	1.16901	0.279606	1.36389	0.231661	6.4208	0.0112791	0.35	0.00686048	0.0754379	1.05249	0.304935	1.25383	0.259797	6.50701	0.010745	0.492514	0.00807238	0.143062	22.2223	2.42839e-06	0.373227	9.36747e-07	38.6317	5.11809e-10	3.14301	1.56772e-09
lipid metabolic process	352	0.0864639	8.26957	0.00403151	2.61778	0.00477635	7.03879	0.0079763	0.299161	0.00460857	0.119296	0.34902	0.554669	0.726998	0.569325	0.085329	0.770201	1.1641	0.616294	0.127601	0.0305404	0.86127	0.811728	0.814365	0.431474	0.511267	1.41143	0.397561	0.127298	0.715092	0.397759	0.703764	0.41328	0.000175622	0.989427	0.961905	1	0.130043	0.306175	0.580037	0.794163	0.533067	2.02546	0.154682	1.52146	0.125734
anatomical structure formation involved in morphogenesis	475	0.0611724	13.822	0.000200968	2.6149	0.000207105	2.19192	0.138736	0.557925	0.118509	0.0956158	5.28552	0.0215034	0.574166	0.0165781	2.89625	0.0887859	1.54888	0.0798198	0.0698098	0.517006	0.472122	1.35362	0.37955	3.80948	0.0509632	0.289096	0.0400371	0.0722303	3.00353	0.0830831	1.58436	0.069544	1.22469	0.268443	0.665832	0.23594	0.114717	7.9212	0.00488588	0.48	0.00300956	3.33157	0.0679619	1.62132	0.0657496
response to stress	1035	0.0789377	27.8991	1.27812e-07	2.60289	3.30574e-07	23.4521	1.28062e-06	0.357282	3.41648e-07	0.132499	0.737128	0.390583	0.832348	0.400713	0.142861	0.705453	1.07603	0.687458	0.100225	0.709194	0.399711	1.29541	0.328146	8.75791	0.00308262	0.415966	0.00162088	0.0891438	2.36352	0.124202	1.38257	0.115635	15.3776	8.80258e-05	0.439372	4.33806e-05	0.175941	25.7836	3.8191e-07	0.403401	1.32454e-07	66.3827	3.71343e-16	3.04086	5.57568e-16
cell morphogenesis	480	0.052448	23.1176	1.52391e-06	2.59687	1.46173e-06	7.33528	0.0067614	0.350581	0.00345684	0.088516	7.93487	0.00484912	0.467429	0.00379325	1.16664	0.280093	1.54386	0.255042	0.0697466	0.0755887	0.783367	0.894661	0.787863	0.0104878	0.918431	0.954074	1	0.0736869	0.198681	0.655788	0.864596	0.615802	1.46715	0.225796	0.508913	0.232586	0.101644	4.81603	0.0281962	0.530931	0.0214608	13.8972	0.000193081	3.37728	0.000380726
embryo development	368	0.0558074	12.2789	0.000458108	2.4875	0.000393945	2.34801	0.125443	0.463731	0.0946094	0.0956158	8.34611	0.00386515	0.460249	0.00262262	2.76422	0.0963937	1.79667	0.0845841	0.0700339	4.23765e-05	0.994806	1.07939	0.843885	0.0358036	0.849922	1.05546	1	0.0729665	0.0753227	0.783739	1.11013	0.697649	0.208893	0.647636	0.776842	0.581864	0.0815527	0.715573	0.3976	0.744646	0.38757	0.0180532	0.893116	1.14545	0.684751
protein-containing complex assembly	403	0.0570716	13.9335	0.000189397	2.39181	0.000168193	7.37785	0.0066032	0.367295	0.00352213	0.084399	0.893944	0.344411	0.761538	0.321443	5.92204	0.0149527	2.05726	0.013211	0.0778074	0.756466	0.384437	1.458	0.352948	3.00344	0.0830877	0.258009	0.0620434	0.0879164	0.798293	0.371604	0.719355	0.36449	1.73622	0.187619	0.510909	0.186534	0.102612	6.77391	0.00925001	0.503423	0.00662235	7.30347	0.00688214	2.15131	0.00774202
cell death	681	0.0632806	18.7578	1.48416e-05	2.38535	1.78047e-05	14.5175	0.000138866	0.334341	4.49506e-05	0.109517	4.2458	0.0393476	0.622712	0.0316917	1.85863	0.172783	1.35699	0.160042	0.0611495	7.47223	0.00626579	2.18487	0.00599864	7.39381	0.00654485	0.275679	0.00351771	0.080984	0.305216	0.580631	0.857749	0.573504	0.35827	0.549469	0.83857	0.552416	0.128042	9.30472	0.00228565	0.532812	0.00150981	19.0608	1.2662e-05	2.28994	1.33783e-05
signal transduction	1682	0.064512	54.1948	1.81565e-13	2.36414	4.05705e-13	45.0369	1.93353e-11	0.329058	9.42911e-13	0.103099	12.7703	0.000352161	0.592072	0.00023897	2.37255	0.123485	1.25476	0.109295	0.0741763	7.45881	0.00631267	1.62202	0.00573288	13.7245	0.000211671	0.370687	7.34858e-05	0.0835	0.744132	0.38834	1.14038	0.352807	4.50202	0.0338549	0.690186	0.0284063	0.14085	44.0659	3.17498e-11	0.395551	5.52572e-12	91.8191	9.49717e-22	3.21897	2.04899e-20
cell motility	660	0.0637236	16.2413	5.57653e-05	2.27816	6.21964e-05	6.56015	0.0104288	0.507437	0.00693169	0.102268	1.84872	0.173933	0.740582	0.164484	0.220916	0.638343	1.12466	0.603852	0.0739088	0.806029	0.369297	1.34412	0.301428	5.72565	0.0167189	0.363754	0.0122601	0.0777088	1.74381	0.186656	1.36788	0.172377	5.61641	0.0177931	0.510204	0.0124828	0.143208	17.0065	3.72519e-05	0.395115	1.70673e-05	30.7806	2.8891e-08	2.88889	5.00264e-08
immune system process	841	0.0969989	9.5693	0.00197858	2.23986	0.0025021	7.74446	0.00538775	0.490402	0.00422576	0.136674	0.0534593	0.81715	1.07763	0.740057	0.229279	0.632059	0.908694	0.612258	0.0832006	3.15168	0.0758488	1.88494	0.0568685	12.0887	0.000507279	0.279276	0.000219653	0.101351	1.76658	0.183805	1.46635	0.15409	9.72441	0.00181837	0.467119	0.00109632	0.20227	16.6641	4.46171e-05	0.453089	3.26319e-05	36.0485	1.92467e-09	2.3743	1.47681e-09
growth	359	0.0636232	10.4531	0.00122441	2.2303	0.00122717	2.92569	0.0871799	0.504182	0.074308	0.0976769	8.99745	0.00270357	0.354776	0.00164894	0.119345	0.729746	1.2093	0.580307	0.0832297	0.00190714	0.965167	0.956409	1	0.00156792	0.968414	1.08565	0.82292	0.0654641	1.68467	0.194306	1.46141	0.173161	0.214268	0.643442	0.78607	0.595564	0.104892	3.92088	0.0476899	0.513736	0.0437333	3.87691	0.0489547	2.03519	0.038509
small molecule metabolic process	445	0.0790455	6.83397	0.00894403	2.21639	0.00810731	4.43017	0.035309	0.347128	0.0218395	0.107643	0.578914	0.446739	0.732254	0.428944	0.950594	0.329568	1.43318	0.308749	0.0965909	0.720109	0.396108	0.644522	0.348912	0.254461	0.613952	1.30606	0.54339	0.11286	0.141443	0.70685	1.14583	0.591018	0.000503068	0.982106	1.0358	0.885876	0.123635	1.26737	0.26026	0.699134	0.228194	0.0157482	0.900134	1.07938	0.775653
cellular component assembly	729	0.0568137	21.6784	3.22403e-06	2.20521	3.35066e-06	8.99674	0.00270462	0.436962	0.00138786	0.0923521	4.36545	0.0366748	0.650228	0.0299964	7.43986	0.00637948	1.90222	0.0056473	0.0739088	1.26569	0.260577	1.33221	0.236772	4.89778	0.0268912	0.369305	0.0172389	0.0939463	1.02224	0.311988	0.792575	0.307824	0.254738	0.613758	0.833993	0.588345	0.092966	8.44721	0.00365603	0.547475	0.00255683	8.60615	0.0033503	1.98231	0.00365263
cellular nitrogen compound metabolic process	1125	0.0661061	27.1767	1.85684e-07	2.16019	2.56535e-07	13.7256	0.000211549	0.465263	0.000108878	0.102444	3.76855	0.0522249	0.707734	0.0505867	1.43669	0.230676	1.25602	0.199969	0.0873719	0.0257551	0.8725	0.936953	0.81732	1.34814	0.245604	0.688406	0.237998	0.0851771	2.35146	0.125166	1.2946	0.117329	0.287514	0.591818	0.887411	0.577807	0.123924	20.7434	5.25134e-06	0.453216	2.69355e-06	14.9975	0.000107654	1.88102	0.000136856
anatomical structure development	1869	0.0632104	47.5971	5.23459e-12	2.11909	9.0442e-12	30.799	2.86189e-08	0.424984	6.01652e-09	0.0995011	9.51061	0.00204288	0.663842	0.00161513	1.70932	0.191074	1.21107	0.173247	0.0779307	0.776059	0.378349	1.156	0.354406	7.70729	0.00549984	0.550358	0.00397195	0.0854696	0.326	0.568024	1.08541	0.558171	1.87712	0.170662	0.79547	0.151994	0.123924	31.7258	1.77545e-08	0.465951	5.65995e-09	66.6144	3.30169e-16	2.76408	4.53419e-15
cell differentiation	1407	0.062169	35.8197	2.16451e-09	2.10875	2.81587e-09	22.5561	2.04094e-06	0.427589	6.70086e-07	0.0921776	4.12605	0.0422278	0.725546	0.0402749	0.193067	0.660376	0.911574	0.665612	0.0738547	0.678801	0.41	1.17184	0.375496	7.97229	0.00474989	0.474949	0.00315682	0.0791546	0.245544	0.62023	1.08702	0.604779	0.043436	0.834907	0.949135	0.794031	0.121836	30.5941	3.18062e-08	0.433082	9.4631e-09	62.9247	2.14759e-15	3.06935	2.70172e-14
cell cycle	322	0.0832785	6.09327	0.0135698	2.09862	0.0147673	0.0222435	0.881441	0.896091	0.86615	0.0908246	0.704916	0.401137	0.741429	0.38143	0.47069	0.49267	1.30539	0.416224	0.0980506	0.0324889	0.856959	1.18421	0.667899	0.417437	0.518219	0.611111	0.470905	0.0893782	2.25445	0.13323	0.598723	0.110846	0.88372	0.347185	1.40662	0.329451	0.0772186	6.43484e-05	0.9936	0.957243	1	0.765128	0.381728	0.703704	0.339533
catabolic process	515	0.0936695	7.69661	0.00553246	2.07646	0.00495115	6.08114	0.0136633	0.464602	0.00992856	0.11713	0.0371053	0.847251	0.910675	0.783307	0.175938	0.674888	1.14579	0.612001	0.101333	0.00419684	0.948347	1.04213	0.858513	1.09515	0.295334	0.644068	0.251917	0.112747	0.491714	0.483164	1.2581	0.396978	0.00137435	0.970427	0.976091	1	0.142821	8.41199	0.00372755	0.435866	0.00238319	6.46397	0.0110084	1.75582	0.0106523
biosynthetic process	1215	0.0641667	24.2683	8.3808e-07	2.04937	1.20839e-06	10.9062	0.000958448	0.504907	0.000568809	0.099965	2.80574	0.0939272	0.747839	0.0810504	2.20509	0.137556	1.31567	0.121006	0.0873719	2.23761	0.134689	0.703494	0.122655	0.268421	0.604393	0.855117	0.636001	0.0806732	3.73248	0.0533641	1.36043	0.0474821	4.05953	0.0439227	0.658675	0.0361	0.121065	14.2664	0.000158673	0.547072	0.000114426	16.5133	4.83112e-05	1.89696	5.83112e-05
reproduction	352	0.0861118	6.56827	0.0103813	2.00316	0.0094383	6.76892	0.00927589	0.44	0.00696418	0.118	0.730503	0.39272	0.717949	0.353791	0	1	1	1	0.0762502	0.0644238	0.799636	0.79402	0.820135	1.65846	0.197811	0.440454	0.176947	0.11611	0	1	1	1	4.29688	0.0381825	1.78571	0.037576	0.135843	2.28483	0.130645	0.58554	0.105017	2.17458	0.140307	1.5691	0.110035
regulation_of_membrane_potential	227	0.0510065	5.32088	0.0210714	1.92489	0.0168467	6.11675	0.0133907	0.233645	0.00882618	0.091167	6.0968	0.0135427	0.265763	0.00869585	6.6467	0.00993397	4.5	0.0104917	0.0505051	0.101487	0.750053	1.28526	0.649709	0.0801075	0.777152	0.492105	0.702573	0.0485842	1.80538	0.179064	1.74588	0.146914	0.185451	0.66673	0.565359	0.747858	0.104608	8.34929	0.00385839	0.284203	0.00281922	4.90704	0.0267474	3.44231	0.0196719
nervous system process	450	0.0595316	10.3092	0.00132371	1.9102	0.00123924	23.5976	1.18733e-06	0.168377	1.84531e-07	0.102795	6.29908	0.0120801	0.42334	0.00880855	6.39799	0.011425	2.51653	0.0106876	0.0685835	0.0144107	0.904448	1.08772	0.877477	0.000618512	0.980159	0.912587	1	0.0627454	1.32836	0.249097	1.3844	0.24373	0.0123173	0.911629	1.02904	1	0.11862	12.7621	0.000353712	0.304091	0.000193448	18.4359	1.75714e-05	3.86338	4.499e-05
cytoskeleton organization	390	0.0644351	6.45558	0.0110604	1.90719	0.0111634	4.81563	0.0282027	0.401254	0.0166836	0.0896194	0.124811	0.723874	0.868269	0.674812	0.000120362	0.991247	0.941346	1	0.0816086	0.0015975	0.968118	1.03663	1	0.0591822	0.807793	1.18239	0.692689	0.100052	1.72226	0.189402	0.644765	0.157518	0.72029	0.396049	1.41299	0.366428	0.0849023	0.778772	0.377517	0.773769	0.38444	1.11173	0.291706	1.43605	0.269526
cell adhesion	585	0.0801503	7.64955	0.00567865	1.87549	0.0048737	4.70865	0.0300112	0.563624	0.0219951	0.116174	0.121342	0.727583	0.896782	0.728933	0.00133365	0.970868	1.03424	0.910129	0.0770253	0.303433	0.581738	1.21312	0.475359	7.04636	0.00794265	0.383065	0.004656	0.105122	0.0851445	0.770443	1.10745	0.709064	5.63289	0.0176265	0.504464	0.0144823	0.16169	8.38184	0.0037899	0.504482	0.00245757	35.0164	3.26941e-09	3.17947	6.46979e-09
cellular protein modification process	926	0.0681821	13.7431	0.000209585	1.84286	0.000241478	15.6144	7.7659e-05	0.397762	3.3717e-05	0.106935	5.01198	0.0251725	0.643584	0.0207573	0.12163	0.727273	1.09251	0.689074	0.0823375	1.36836	0.242094	1.35916	0.213084	3.93826	0.0471995	0.485714	0.0350887	0.0793326	2.39271	0.121902	1.35897	0.119971	1.22499	0.268383	0.754431	0.274282	0.115106	13.3839	0.000253797	0.514998	0.000161919	33.7069	6.40731e-09	2.69192	1.34192e-08
cell-cell signaling	593	0.0568658	11.2339	0.000803162	1.77981	0.00061757	13.842	0.000198845	0.321176	0.000106337	0.0914968	12.5065	0.000405535	0.374339	0.000257757	0.331416	0.564827	1.31116	0.446873	0.0461059	5.22413	0.0222756	2.1122	0.0189038	0.0506176	0.821992	0.989837	1	0.0720462	0.110525	0.739547	0.910745	0.673143	0.138974	0.709303	1.18954	0.615735	0.105729	6.61112	0.0101344	0.49947	0.00776382	16.0227	6.25865e-05	3.3405	0.000165069
cell proliferation	735	0.0730666	5.83217	0.0157357	1.72754	0.0140608	6.90704	0.00858568	0.47257	0.00662819	0.102737	2.63838	0.10431	0.702345	0.0964773	0.0799693	0.777339	1.07705	0.695387	0.0700773	6.33728	0.0118226	2.07724	0.0126242	3.02388	0.0820468	0.500334	0.0628002	0.071163	7.77109	0.00530889	1.77119	0.00567522	9.21267	0.00240346	0.463685	0.00135841	0.137687	18.8074	1.44608e-05	0.406423	7.27078e-06	30.3083	3.68545e-08	2.63862	5.15141e-08
circulatory system process	225	0.064512	3.44834	0.0633153	1.875	0.0518691	2.81208	0.0935571	0.392857	0.0638947	0.0898879	2.10878	0.146456	0.566327	0.138109	1.03035	0.310076	1.62286	0.290775	0.0527783	1.77162	0.183182	2.61017	0.109807	1.11664	0.290643	0	0.222131	0.127943	0.0249083	0.874596	0.981818	1	1.51421	0.218498	1.95556	0.189571	0.102679	1.29032	0.25599	0.611111	0.221256	8.10351e-05	0.992818	1.10884	0.823379
membrane organization	201	0.0548737	9.40215	0.00216732	2.79133	0.00177972	3.82847	0.0503888	0.312668	0.0325653	0.0981311	7.71336	0.00548138	0.241935	0.00341875	0.149358	0.699149	1.35172	0.614588	0.050585	7.33241	0.00677223	3.74561	0.00456329	0.383207	0.535892	0.496667	0.538945	0.091737	0.00628278	0.936823	0.951587	1	0.0981428	0.75407	0.719388	0.792432	0.116408	6.35913	0.0116779	0.37093	0.00769598	6.59149	0.0102467	2.94118	0.0084858
mitotic cell cycle	160	0.0538221	6.65684	0.00987757	3.24324	0.0069969	0.0206011	0.885871	0.935315	1	0.0947283	1.193	0.274726	0.591398	0.247439	0.508436	0.475817	1.50538	0.364444	0.0805702	0.285205	0.59331	1.52444	0.422918	0.017923	0.8935	0.880102	1	0.0891632	3.70061	0.0543927	0.38638	0.0463818	0.00417706	0.948468	1.14783	0.815138	0.0682023	0.0361587	0.849188	1.16667	0.693613	0.626735	0.428555	0.582933	0.352719
carbohydrate metabolic process	154	0.0741332	3.01962	0.0822629	2.2381	0.0723287	0.413756	0.520069	0.593939	0.446098	0.118796	2.64556	0.10384	0.315972	0.0864524	2.76928	0.0960896	2.54971	0.0848308	0.102827	3.46364	0.0627321	0	0.0394831	0.28903	0.590843	0.386667	0.697457	0.0642189	4.61655	0.0316649	2.69444	0.0221029	0.0204004	0.886425	0.934066	1	0.124599	0.576856	0.447547	0.671972	0.427285	0.0110176	0.916404	0.943089	1
extracellular matrix organization	139	0.14083	0.126385	0.72221	0.579882	0.735377	0.0621335	0.803155	1.44	0.516255	0.101708	0.0124915	0.91101	0.945455	1	0.00061001	0.980296	1.09688	0.82266	0.08872	0.251868	0.615763	0.637681	0.59557	2.73287	0.0983026	0.251852	0.0659112	0.108501	0.205489	0.650326	1.42857	0.443642	0.0316323	0.858837	0.788043	0.797717	0.12921	0.205489	0.650326	1.42857	0.443642	1.91413	0.166505	2.15526	0.119995
cell division	128	0.0538221	6.96254	0.00832336	3.75556	0.00606123	1.33843	0.247311	0.339545	0.243683	0.107366	0.948091	0.330206	0.565657	0.271784	3.21497	0.0729677	2.60317	0.0656203	0.106818	1.03722	0.308469	0.428571	0.26522	1.43012	0.231745	0.226562	0.191175	0.0707641	0.0350342	0.851524	1.01149	1	0.110337	0.739761	1.32462	0.619052	0.0751213	0.035927	0.849666	0.794118	0.802343	0.0144096	0.904452	0.899471	1
DNA metabolic process	125	0.102081	0.0270867	0.869274	1.30031	0.765576	1.04542	0.306565	0.503096	0.228518	0.118547	0.086948	0.768094	1.30357	0.620024	1.67861	0.195109	1.83704	0.149397	0.100521	0.123594	0.725168	1.05682	1	0.00173401	0.966785	0.803571	1	0.101413	0.142469	0.705839	0.678261	0.593593	1.62721	0.202089	0.471042	0.17152	0.154403	0.0191117	0.890047	0.8	0.795016	0.923668	0.336514	1.65686	0.273398
chromosome organization	122	0.0693931	2.85382	0.0911573	2.36667	0.0605941	0.999954	0.317322	0.557029	0.268257	0.106379	0.0247394	0.875018	0.948052	1	0.00127837	0.971478	1.104	0.813145	0.108008	0.179777	0.671565	1.85417	0.412914	0.00261406	0.959224	1.38333	0.701715	0.144804	2.68512	0.101289	0.250435	0.0626381	1.9109	0.166864	2.14493	0.130121	0.0946749	0.198201	0.656177	0.652174	0.589805	0.258577	0.6111	0.657895	0.60934
developmental maturation	114	0.0535001	4.70923	0.0300012	2.55204	0.0199836	0.101235	0.750353	0.681081	0.767287	0.125791	4.39428	0.0360598	0.227964	0.0316675	1.27999	0.2579	2.67692	0.220087	0.0642275	0.0427754	0.836149	0.954545	1	1.12377	0.289108	0	0.210922	0.0829997	1.05652	0.304011	0.531783	0.238688	0.0212825	0.884012	1.16268	0.731909	0.0692006	0.130543	0.71787	1.35	0.622848	0.00108283	0.973749	1.33155	0.709774
cofactor metabolic process	112	0.0960078	2.97861	0.0843716	5.22222	0.055105	0.00257064	0.959563	0.632353	1	0.158666	0.0748978	0.784335	0.477273	0.688861	3.93884	0.0471833	3.77273	0.0301803	0.086324	0.0448	0.832372	1.8	0.615215	1.41214	0.234702	0	0.20894	0.125113	0.0388509	0.843744	0.901235	1	0.155421	0.693408	1.45833	0.563408	0.116293	0.57697	0.447503	0.479675	0.359521	0.685301	0.407767	0.542406	0.306761
cell junction organization	104	0.0675025	0.0451234	0.831777	0.980769	1	0.107312	0.743226	1.54011	0.497178	0.0855331	1.70042	0.192233	0.519796	0.147811	0.000124247	0.991106	0.848485	1	0.100501	1.97737	0.159668	0.179487	0.148242	0.0401814	0.841126	1.8022	0.614417	0.0468901	1.1431	0.284998	2.03226	0.275176	0.00131681	0.971053	0.758974	1	0.0444201	2.77266	0.0958865	2.65517	0.0694286	0.0301481	0.862155	0.651584	0.732781
symbiont process	89	0.134035	7.67676	0.00559366	9.86667	0.00806839	0.103445	0.747733	0.977778	1	0.178224	0.0532486	0.817504	0.608696	0.719018	0.0156729	0.900372	0.948276	1	0.199958	0.00670979	0.934716	0	1	0.0937879	0.759416	1.23684	1	0.169767	0.219101	0.639726	0	0.589558	0.00506287	0.943275	1.25	1	0.16399	0.0495656	0.823821	0.683761	0.740515	0.00551532	0.940799	0.94246	1
autophagy	86	0.0909111	3.82416	0.0505186	3.49206	0.0322771	1.83532	0.1755	0.284848	0.134309	0.0853187	1.78214	0.181887	2.52	0.124179	0.0217288	0.882811	1.09649	1	0.0739926	0.148881	0.699607	0.966667	1	2.05629	0.151579	0	0.0992326	0.108324	0.665526	0.414616	0.291005	0.441069	0.0475294	0.82742	0.613636	0.718886	0.148466	4.50223	0.0338506	0.251852	0.0227277	6.0725	0.0137302	3.77193	0.0128993
protein maturation	86	0.0960078	0.653963	0.418699	0.294737	0.444892	2.93189	0.0868456	0	0.0586654	0.194245	1.2478	0.263973	2.19527	0.225199	9.91936	0.00163549	6.11111	0.00123673	0.0697121	0.115405	0.734072	1.58333	0.489188	3.80051	0.0512369	0	0.0329813	0.0764921	0.122694	0.726131	1.5	0.529377	1.31641	0.251237	0.326667	0.216755	0.143978	1.69185	0.193358	0.352941	0.161418	1.31215	0.252006	2.07692	0.179988
nucleobase-containing compound catabolic process	85	0.124063	0.0921901	0.761411	1.45604	0.535747	0.354884	0.551362	0.540441	0.541562	0.0978219	0.110632	0.739426	1.01818	1	0.0201449	0.887133	1.375	0.731447	0.118194	0.0992606	0.752719	0.921875	1	0.0136218	0.907088	0.791667	1	0.0889094	1.66054	0.197531	2.83654	0.136759	1.2264	0.268109	0.232456	0.28395	0.140155	2.18735	0.139149	0.315385	0.0976446	2.08378	0.148871	2.42105	0.108623
regulation_of_cell_size	84	0.0616079	1.84968	0.173821	2.07407	0.166516	1.12846	0.288105	0.328125	0.190901	0.111969	2.94309	0.0862458	0.143333	0.0482236	0.0361886	0.849127	1.80556	0.613223	0.0651091	0.117477	0.731787	1.42593	0.572452	0.120608	0.728376	0.437037	0.678728	0.0787287	0.0871625	0.767816	1.50641	0.524386	0.0361886	0.849127	1.80556	0.613223	0.139371	1.55295	0.2127	0.296552	0.195507	1.06419	0.302262	3.09524	0.149764
generation of precursor metabolites and energy	79	0.101819	0.232834	0.629431	0.571429	0.533	0.0581585	0.80943	1.1875	1	0.104868	2.13863	0.14363	0.173913	0.0937835	0.855314	0.355053	2.85714	0.172917	0.0665899	0.100994	0.75064	2.40909	0.580939	9.54106e-05	0.992207	0	1	0.0642189	2.89269	0.0889824	2.66667	0.0710532	4.33264	0.0373882	0	0.0131993	0.131413	0.0100344	0.920208	0.8125	0.790292	1.67633	0.195413	3.05882	0.130805
sulfur compound metabolic process	75	0.0960078	3.98667	0.0458617	5.8	0.0317632	0.678348	0.410156	0	0.340306	0.138708	0.842374	0.358719	0.267045	0.276539	2.44729	0.117728	3.61111	0.111041	0.0763319	0.502232	0.478521	0.318182	0.43949	1.92427	0.165386	0	0.106925	0.108752	0.000191436	0.988961	1.25	0.738757	0.038397	0.844648	1.46032	0.721341	0.119696	0.130208	0.718216	1.06	1	0.0535841	0.81694	1.2	1
translation	75	0.0902978	0.00950811	0.922322	0.791667	0.777064	0.078371	0.779517	1.15556	1	0.0762461	0.431743	0.511135	1.66845	0.403755	0.165734	0.683931	1.9125	0.409727	0.0998049	0.390625	0.531971	0	0.546464	0.118062	0.731146	0	1	0.0840216	0.0109778	0.916555	1.13889	1	4.09618e-05	0.994893	0.593407	1	0.0824728	0.00804031	0.928551	0.907407	1	0.0158706	0.899749	0.783333	1
mitochondrion organization	69	0.093955	1.63516	0.200991	2.67647	0.194243	0.191823	0.661403	0.647773	0.571472	0.254116	0.112813	0.736965	0.435185	0.674153	2.16958	0.140765	3.53846	0.112532	0.108154	4.85554e-05	0.99444	0.583333	1	1.84678	0.174159	0	0.100524	0.13545	0.697148	0.403744	0	0.332619	0.0876762	0.767152	1.15	1	0.147578	0.0331005	0.855633	1.11111	1	0.0291642	0.864401	1.32143	0.763728
cellular amino acid metabolic process	68	0.0562099	4.88619	0.0270723	5.95238	0.0192749	0.0423644	0.836927	1.8	0.514959	0.108002	0.00758929	0.930579	0.636364	1	0.00221354	0.962475	2.71429	0.401223	0.0757829	0.0277389	0.867724	0.818182	1	0.120367	0.728637	0	1	0.112596	0.239561	0.624524	0.555556	0.51771	0.0090554	0.924188	1.90909	0.609698	0.106158	0.265625	0.606282	0.371901	0.677279	0.077474	0.78075	0	1
protein targeting	54	0.0293456	5.22198	0.0223032	5.09091	0.0136455	0.998811	0.317598	0.238095	0.251514	0.219475	1.6027	0.205522	0.185714	0.130989	3.96229	0.0465304	6.66667	0.0308027	0.0586615	0.192857	0.660549	1.75	0.485572	0.100692	0.751001	0.432099	0.666727	0.113167	0.0780992	0.77989	0.619048	0.723001	1.48639	0.222777	0	0.178326	0.154553	1.51824	0.217885	0.280702	0.169991	1.61933	0.203186	3.52381	0.185332
nucleocytoplasmic transport	47	0.0557552	2.53215	0.111548	4.28571	0.0955095	0.000113417	0.991503	0.574074	1	0.105827	0.460135	0.497561	0.306818	0.412238	0.0276081	0.868034	1.88571	0.604937	0.0471745	3.1426	0.0762719	11.3333	0.0459451	0.0197623	0.888203	2.05556	0.487624	0.100491	2.33634	0.126386	0	0.0870458	0.0276081	0.868034	1.88571	0.604937	0.115106	0.0560107	0.812916	0.638889	0.725223	0.416233	0.518823	0.309524	0.403635
aging	47	0.147188	0.201065	0.653863	0	0.564376	0.124355	0.724358	2.58333	0.571755	0.120015	0.0556405	0.813524	1.57576	0.70424	0.000476867	0.982578	0.8	1	0.26604	0.503276	0.478064	0	1	0.199593	0.65505	inf	0.297872	0.0731786	0.572538	0.449252	2.74286	0.339911	0.561562	0.453632	0.285714	0.404756	0.11862	0.155262	0.693557	0.5625	0.717994	0.0107564	0.917397	1.15385	1
plasma membrane organization	44	0.0535001	2.23492	0.134924	3.75	0.131739	0.676923	0.410648	0	0.309213	0.066749	1.68728	0.19396	0.179487	0.132168	0.520302	0.470713	0	0.572968	0.0605424	0.641667	0.423108	2.6	0.241636	0.253846	0.61438	1.14286	1	0.08581	0.0851398	0.770449	1.09091	1	0.315897	0.574084	3.04762	0.267158	0.121203	1.76625	0.183847	0	0.154734	1.28259	0.257418	5.83333	0.129995
membrane_depolarization	43	0.0515982	6.39208	0.011463	7.5	0.00574608	1.84083	0.174854	0.145833	0.143568	0.0991007	0.814482	0.366798	0.235294	0.374677	0.0736546	0.786088	1.65	0.547166	0.0831099	0.0877917	0.767004	0.676471	1	0.079682	0.777729	0	1	0.11286	0.0877917	0.767004	0.676471	1	0.079682	0.777729	4.5	0.316425	0.137043	3.22059	0.0727175	0	0.0320947	1.21339	0.270662	5.66667	0.135499
cytoskeleton-dependent intracellular transport	39	0.0782571	1.05324	0.304762	3	0.255236	0.602206	0.437738	0.25	0.348944	0.062475	0.0752315	0.783867	1.75	0.55575	0.0430147	0.835698	0	1	0.125912	0.013058	0.909022	1.42857	0.652559	0.565592	0.452016	3.86667	0.213043	0.119054	1.2202	0.269321	0	0.169348	0.246054	0.619867	1.16667	1	0.149288	0.280893	0.596117	0	0.55575	0.000409664	0.983852	2.58333	0.436165
mitotic nuclear division	39	0.0918064	0.711624	0.398905	3.12	0.322986	0.16607	0.683628	0.958333	1	0.166143	0.0875641	0.767297	0.742857	1	0.00152821	0.968817	1.5625	0.636014	0.101586	0.0294859	0.863662	2.07143	0.508152	0.137284	0.710996	0	0.55575	0.102442	2.39576	0.121665	0	0.0781106	0.306625	0.579759	2.09524	0.423806	0.143859	0.0460797	0.830031	1.725	0.663208	0.0682238	0.793941	0.555556	0.692697
chromosome segregation	33	0.230377	0.0629579	0.801881	2.2	0.58426	0.208755	0.647745	2.13333	0.422054	0.195216	0.00229167	0.961819	0.571429	1	0.00759868	0.930536	1.5	0.695149	0.150535	0.00509259	0.943109	0	1	0.0775376	0.780663	0.653846	1	0.159757	0.0976449	0.754674	0.4	0.640225	0.0389711	0.843506	1.55556	0.706581	0.118064	0.553274	0.456983	4	0.216175	2.53637	0.111251	0	0.0574291
mRNA processing	33	0.0755729	0.00172306	0.96689	1.6	1	0.759868	0.38337	0.294118	0.36308	0.131616	0.0665323	0.796454	0	1	0.0665323	0.796454	0	1	0.0998049	0.553274	0.456983	4	0.216175	0.265179	0.606585	1.15	1	0.204579	0.00509259	0.943109	0	1	2.24583	0.133975	13	0.0778959	0.125185	0.0987787	0.7533	0	1	0.0987787	0.7533	1.6	1
pigmentation	27	0.0306031	1.01853	0.312869	7.6	0.155556	0.271998	0.601994	0	0.532308	0.0914955	0.304828	0.580871	0.309524	0.633364	0.0143157	0.904762	1.68	0.657806	0.128654	0.15067	0.697896	1.5	1	0.271998	0.601994	1.21429	1	0.119958	0.327543	0.56711	0.944444	1	0.660809	0.416275	0	0.28547	0.15745	0.0241071	0.876613	0.742857	1	0.555099	0.456242	2.8	0.374789
protein folding	24	0.0799966	0.259304	0.610599	1.25	1	0.630252	0.427263	0.238095	0.352148	0.0735052	0	1	3	0.436759	0.9375	0.332922	0	0.262187	0.18752	0.0544218	0.81554	4.75	0.342885	0	1	1	1	0.192766	0.0544218	0.81554	0	1	0.428571	0.512691	5	0.249012	0.226065	0.259304	0.610599	0	0.529644	1.23529	0.26638	4.33333	0.167048
vacuolar transport	22	0.0826876	0.0718367	0.788681	0.8	1	0.367586	0.544323	1.08333	1	0.0969737	0.367586	0.544323	1.08333	1	0.0270853	0.869278	4.25	0.370779	0.04169	0.529323	0.466891	5.6	0.227273	0.0270853	0.869278	0	1	0.135461	0.841005	0.359109	0	0.263158	0.00536062	0.941634	0	1	0.0575159	0.00985994	0.920902	1.6	1	0.0726522	0.787514	1.875	1
ribonucleoprotein complex assembly	18	0.0597459	0.23017	0.631398	1.06667	1	0.260633	0.609685	0	1	0.084399	0.0485748	0.825562	0.48	0.637066	0.0550038	0.814574	0	1	0.0741367	0.18263	0.669123	1.66667	1	1.62132	0.202907	0	1	0.147352	0.18263	0.669123	0	0.496732	1.62132	0.202907	inf	0.111111	0.0310078	1.23458	0.266519	inf	0.137255	1.62132	0.202907	0	1
membrane_hyperpolarization	11	0.0400204	0.0763889	0.782252	3	0.5671	0.860648	0.353557	0	0.181818	0.0791174	0.00916667	0.923725	0	0.454545	0.748611	0.386916	0	1	0.0413965	0.00916667	0.923725	inf	1	0.748611	0.386916	0	1	0.130761	0.4125	0.520703	0.8	1	0.0763889	0.782252	8	0.345455	0.379782	0.00916667	0.923725	0	0.454545	0.748611	0.386916	inf	0.181818
